# A ppGpp-mediated brake on photosynthesis is required for acclimation to nitrogen limitation in Arabidopsis

**DOI:** 10.1101/2021.09.18.460674

**Authors:** Shanna Romand, Hela Abdelkefi, Cecile Lecampion, Mohamed Belaroussi, Melanie Dussenne, Brigitte Ksas, Sylvie Citerne, José Caius, Stefano D’Alessandro, Hatem Fakhfakh, Stefano Caffarri, Michel Havaux, Ben Field

## Abstract

Guanosine pentaphosphate and tetraphosphate (together referred to as ppGpp) are hyperphosphorylated nucleotides found in bacteria and the chloroplasts of plants and algae. In plants and algae artificial ppGpp accumulation can inhibit chloroplast gene expression, and influence photosynthesis, nutrient remobilisation, growth, and immunity. However, it is so far unknown whether ppGpp is required for abiotic stress acclimation in plants. Here, we demonstrate that ppGpp biosynthesis is necessary for acclimation to nitrogen starvation in Arabidopsis. We show that ppGpp is required for remodeling the photosynthetic electron transport chain to downregulate photosynthetic activity and for protection against oxidative stress. Furthermore, we demonstrate that ppGpp is required for coupling chloroplastic and nuclear gene expression during nitrogen starvation. Altogether, our work indicates that ppGpp is a pivotal regulator of chloroplast activity for stress acclimation in plants.
