## Supplementary material for "A ppGpp-mediated brake on photosynthesis is required for acclimation to nitrogen limitation in Arabidopsis": Table S5 plant materials

### Sheet: Sheet1
Name	Comment	Genetic background	Reference
Col-0 (WT1)	wild type		Sugliani et al.(2016)
qrt1-2 (WT2)	wild type		Sugliani et al.(2016)
rsh1-1	TDNA insertion SAIL_391_E11	qrt1-2	Sugliani et al.(2016)
rsh2-1	TDNA insertion SAIL_305_B12	qrt1-2	Sugliani et al.(2016)
rsh3-1	TDNA insertion SAIL_99_G05	qrt1-2	Sugliani et al.(2016)
rsh2-1 rsh3-1	DM-23	qrt1-2	Sugliani et al.(2016)
rshQM	rsh1-1 rsh2-1 rsh3-1 crsh-ami / Qmaii	qrt1-2	Sugliani et al.(2016)
OX:RSH1	OX:RSH1-GFP 10.4	Col-0	Sugliani et al.(2016)
C11	pRSH3:RSH3	rsh2-1 rsh3-1	Sugliani et al.(2016)
C43	pRSH3:RSH3	rsh2-1 rsh3-1	Sugliani et al.(2016)
C131	pRSH3:RSH3	rsh2-1 rsh3-1	Sugliani et al.(2016)
CX3	pRSH3:RSH3	rsh2-1 rsh3-1	Sugliani et al.(2016)
pOP:MESH	DEX inducible MESH	Col-0	Sugliani et al.(2016)
rsh1-1 C110	pRSH1:RSH1	rsh1-1	This study.
