## Supplementary material for "A ppGpp-mediated brake on photosynthesis is required for acclimation to nitrogen limitation in Arabidopsis": Table S6 media composition

### Sheet: Sheet1
Media	Composition	Macroutrients	Micronutrients
Nitrogen replete (+N)	0.5X Murashige and Skoog, 0.5g/l MES, 1% sucrose, 0.4% phytagel, ph 5.7 KOH	CaCl2, 1.5 mM; KH2PO4, 0.63 mM; KNO3 9.4 mM; MgSO4, 0.75 mM; NH4NO3, 10.3 mM	0.5X MS micronutrients
Nitrogen limiting (-N)	Nitrogen replete (+N) medium diluted 1/25 in 0.5X Murashige and Skoog medium without nitrogen, 0.5 g/L MES, 1% sucrose, 0.4% Phytagel, pH 5.7 KOH	CaCl2, 1.5 mM; KH2PO4, 0.63 mM; KNO3 0.38 mM; MgSO4, 0.75 mM; NH4NO3, 0.41 mM; KCl, 4.63 mM; K2SO4, 4. 58mM	0.5X MS micronutrients
