## Supplementary material for "A ppGpp-mediated brake on photosynthesis is required for acclimation to nitrogen limitation in Arabidopsis": R scripts: G4P_mutants.xlsx

### Sheet: Feuil1
Line	Treatment	G4P
1_WT1	N50	39.2055
1_WT1	N50	32.6701
1_WT1	N50	30.0226
1_WT1	N50	44.8901
2_OXRSH1	N50	27.2938
2_OXRSH1	N50	20.1544
2_OXRSH1	N50	22.668
2_OXRSH1	N50	24.3464
3_WT2	N50	43.8793
3_WT2	N50	38.9112
3_WT2	N50	42.627
3_WT2	N50	42.3822
4_rsh1-1	N50	63.3489
4_rsh1-1	N50	55.0493
4_rsh1-1	N50	52.6771
4_rsh1-1	N50	69.2775
5_QM	N50	3.60529
5_QM	N50	3.99536
5_QM	N50	1.7951
5_QM	N50	3.39327
