## Supplementary material for "A ppGpp-mediated brake on photosynthesis is required for acclimation to nitrogen limitation in Arabidopsis": R scripts: QY.xlsx

### Sheet: Feuil1
Line	Treatment	FvFm
01_WT2	N	0.827276
01_WT2	N	0.827835
01_WT2	N	0.823429
01_WT2	N	0.839532
01_WT2	N	0.815998
01_WT2	N	0.830426
01_WT2	N	0.829753
01_WT2	N	0.844324
01_WT2	N	0.834146
01_WT2	N	0.83261
01_WT2	N	0.843249
01_WT2	N	0.841431
01_WT2	N	0.838963
01_WT2	N	0.841938
01_WT2	N	0.837159
01_WT2	N	0.830017
01_WT2	N	0.830434
01_WT2	N	0.828269
01_WT2	N	0.825877
01_WT2	N	0.830979
01_WT2	N	0.830586
01_WT2	N	0.840211
01_WT2	N	0.840773
01_WT2	N	0.812219
01_WT2	N	0.829706
01_WT2	N	0.845071
01_WT2	N	0.803452
01_WT2	N	0.842079
01_WT2	N	0.83778
01_WT2	N	0.821647
01_WT2	N	0.84332
01_WT2	N	0.840354
01_WT2	N	0.85029
01_WT2	N	0.82615
01_WT2	N	0.839721
01_WT2	N	0.853507
01_WT2	N	0.840458
01_WT2	N	0.841823
01_WT2	N	0.825838
01_WT2	N	0.826796
01_WT2	N	0.848189
01_WT2	N	0.813547
01_WT2	N	0.837695
01_WT2	N	0.840533
01_WT2	N	0.842329
01_WT2	N	0.806817
01_WT2	N	0.850895
01_WT2	N	0.850198
01_WT2	N	0.848543
01_WT2	N	0.854035
01_WT2	N	0.83393
01_WT2	N	0.844804
01_WT2	N	0.856939
01_WT2	N	0.843086
01_WT2	N	0.844168
01_WT2	N	0.844339
01_WT2	N	0.855239
01_WT2	N	0.842135
01_WT2	N	0.849313
01_WT2	N	0.837351
01_WT2	N	0.860243
01_WT2	N	0.847404
01_WT2	N	0.84109
01_WT2	N	0.840753
01_WT2	N	0.829025
01_WT2	N	0.847237
01_WT2	N	0.83974
01_WT2	N	0.852398
01_WT2	N	0.847431
01_WT2	N	0.796978
01_WT2	N	0.842141
01_WT2	N	0.84327
01_WT2	N	0.840308
01_WT2	N	0.857201
01_WT2	N	0.82101
01_WT2	N	0.841311
01_WT2	N	0.853997
01_WT2	N	0.821249
01_WT2	N	0.857131
02_rsh1-1	N	0.78594
02_rsh1-1	N	0.819716
02_rsh1-1	N	0.826439
02_rsh1-1	N	0.823058
02_rsh1-1	N	0.827574
02_rsh1-1	N	0.8396
02_rsh1-1	N	0.834085
02_rsh1-1	N	0.83658
02_rsh1-1	N	0.845497
02_rsh1-1	N	0.80761
02_rsh1-1	N	0.836055
02_rsh1-1	N	0.821242
02_rsh1-1	N	0.838727
02_rsh1-1	N	0.850924
02_rsh1-1	N	0.835856
02_rsh1-1	N	0.836647
02_rsh1-1	N	0.852932
02_rsh1-1	N	0.83852
02_rsh1-1	N	0.82945
02_rsh1-1	N	0.842417
02_rsh1-1	N	0.805332
02_rsh1-1	N	0.835692
02_rsh1-1	N	0.845417
02_rsh1-1	N	0.830633
02_rsh1-1	N	0.841909
02_rsh1-1	N	0.862316
02_rsh1-1	N	0.835783
02_rsh1-1	N	0.835693
02_rsh1-1	N	0.83248
02_rsh1-1	N	0.846196
02_rsh1-1	N	0.836846
02_rsh1-1	N	0.847202
02_rsh1-1	N	0.843367
02_rsh1-1	N	0.857349
02_rsh1-1	N	0.854039
02_rsh1-1	N	0.837776
02_rsh1-1	N	0.830661
02_rsh1-1	N	0.82074
02_rsh1-1	N	0.832499
02_rsh1-1	N	0.842754
02_rsh1-1	N	0.843265
02_rsh1-1	N	0.856249
02_rsh1-1	N	0.843532
02_rsh1-1	N	0.843306
02_rsh1-1	N	0.84283
02_rsh1-1	N	0.836985
02_rsh1-1	N	0.833744
02_rsh1-1	N	0.819797
02_rsh1-1	N	0.832646
02_rsh1-1	N	0.853567
02_rsh1-1	N	0.849079
02_rsh1-1	N	0.84846
02_rsh1-1	N	0.845543
02_rsh1-1	N	0.786728
02_rsh1-1	N	0.843703
02_rsh1-1	N	0.841386
02_rsh1-1	N	0.841266
02_rsh1-1	N	0.835154
02_rsh1-1	N	0.839269
02_rsh1-1	N	0.863215
02_rsh1-1	N	0.844586
02_rsh1-1	N	0.825452
02_rsh1-1	N	0.861354
02_rsh1-1	N	0.855864
02_rsh1-1	N	0.847391
02_rsh1-1	N	0.811224
02_rsh1-1	N	0.851175
02_rsh1-1	N	0.845693
02_rsh1-1	N	0.84875
02_rsh1-1	N	0.807246
02_rsh1-1	N	0.838015
02_rsh1-1	N	0.794612
02_rsh1-1	N	0.831383
02_rsh1-1	N	0.81993
03_QM	N	0.825123
03_QM	N	0.838539
03_QM	N	0.832151
03_QM	N	0.830927
03_QM	N	0.803849
03_QM	N	0.831397
03_QM	N	0.839243
03_QM	N	0.847012
03_QM	N	0.815914
03_QM	N	0.833564
03_QM	N	0.834514
03_QM	N	0.842402
03_QM	N	0.843953
03_QM	N	0.844341
03_QM	N	0.82948
03_QM	N	0.848775
03_QM	N	0.84083
03_QM	N	0.84916
03_QM	N	0.863634
03_QM	N	0.84971
03_QM	N	0.842384
03_QM	N	0.84282
03_QM	N	0.842065
03_QM	N	0.832611
03_QM	N	0.834591
03_QM	N	0.847339
03_QM	N	0.830004
03_QM	N	0.860683
03_QM	N	0.845552
03_QM	N	0.843036
03_QM	N	0.841847
03_QM	N	0.846777
03_QM	N	0.844259
03_QM	N	0.822095
03_QM	N	0.851141
03_QM	N	0.835982
03_QM	N	0.84666
03_QM	N	0.856594
03_QM	N	0.842128
03_QM	N	0.842197
03_QM	N	0.847796
03_QM	N	0.84484
03_QM	N	0.859817
03_QM	N	0.851594
03_QM	N	0.83728
03_QM	N	0.837244
03_QM	N	0.850122
03_QM	N	0.841536
03_QM	N	0.848154
03_QM	N	0.840521
03_QM	N	0.838375
03_QM	N	0.84213
03_QM	N	0.845952
03_QM	N	0.855488
03_QM	N	0.864085
03_QM	N	0.845641
03_QM	N	0.836425
03_QM	N	0.844359
03_QM	N	0.844358
03_QM	N	0.837058
03_QM	N	0.834227
03_QM	N	0.849424
03_QM	N	0.848541
03_QM	N	0.843483
03_QM	N	0.838797
03_QM	N	0.831986
03_QM	N	0.836969
03_QM	N	0.849572
03_QM	N	0.840979
03_QM	N	0.845935
03_QM	N	0.850992
03_QM	N	0.858268
03_QM	N	0.85322
03_QM	N	0.844928
03_QM	N	0.852525
01_WT2	No_N	0.345293
01_WT2	No_N	0.764242
01_WT2	No_N	0.563965
01_WT2	No_N	0.759773
01_WT2	No_N	0.764549
01_WT2	No_N	0.367673
01_WT2	No_N	0.729777
01_WT2	No_N	0.441776
01_WT2	No_N	0.44455
01_WT2	No_N	0.330333
01_WT2	No_N	0.747406
01_WT2	No_N	0.671062
01_WT2	No_N	0.650142
01_WT2	No_N	0.763341
01_WT2	No_N	0.759224
01_WT2	No_N	0.282033
01_WT2	No_N	0.705962
01_WT2	No_N	0.589019
01_WT2	No_N	0.597998
01_WT2	No_N	0.5375
01_WT2	No_N	0.200229
01_WT2	No_N	0.432198
01_WT2	No_N	0.489577
01_WT2	No_N	0.350421
01_WT2	No_N	0.373698
01_WT2	No_N	0.749599
01_WT2	No_N	0.61331
01_WT2	No_N	0.765502
01_WT2	No_N	0.779425
01_WT2	No_N	0.776996
01_WT2	No_N	0.745043
01_WT2	No_N	0.654488
01_WT2	No_N	0.349953
01_WT2	No_N	0.749759
01_WT2	No_N	0.334556
01_WT2	No_N	0.755867
01_WT2	No_N	0.46239
01_WT2	No_N	0.73701
01_WT2	No_N	0.667628
01_WT2	No_N	0.475666
01_WT2	No_N	0.503452
01_WT2	No_N	0.704361
01_WT2	No_N	0.7461
01_WT2	No_N	0.495278
01_WT2	No_N	0.755224
01_WT2	No_N	0.566553
01_WT2	No_N	0.758765
01_WT2	No_N	0.550063
01_WT2	No_N	0.56825
01_WT2	No_N	0.460539
01_WT2	No_N	0.66851
01_WT2	No_N	0.742772
01_WT2	No_N	0.233711
01_WT2	No_N	0.717972
01_WT2	No_N	0.347683
01_WT2	No_N	0.710079
01_WT2	No_N	0.767943
01_WT2	No_N	0.776141
01_WT2	No_N	0.763907
01_WT2	No_N	0.443917
01_WT2	No_N	0.391329
01_WT2	No_N	0.64032
01_WT2	No_N	0.307212
01_WT2	No_N	0.712532
01_WT2	No_N	0.762679
01_WT2	No_N	0.762125
01_WT2	No_N	0.772558
01_WT2	No_N	0.577291
01_WT2	No_N	0.709937
01_WT2	No_N	0.631959
01_WT2	No_N	0.524353
01_WT2	No_N	0.616473
01_WT2	No_N	0.500108
01_WT2	No_N	0.759815
01_WT2	No_N	0.681042
01_WT2	No_N	0.738804
01_WT2	No_N	0.347138
01_WT2	No_N	0.755577
01_WT2	No_N	0.623143
01_WT2	No_N	0.625979
01_WT2	No_N	0.720369
01_WT2	No_N	0.687719
01_WT2	No_N	0.747221
01_WT2	No_N	0.606169
01_WT2	No_N	0.75901
01_WT2	No_N	0.651939
01_WT2	No_N	0.764129
01_WT2	No_N	0.774584
01_WT2	No_N	0.724872
01_WT2	No_N	0.33946
01_WT2	No_N	0.765203
01_WT2	No_N	0.74497
01_WT2	No_N	0.550663
01_WT2	No_N	0.769453
01_WT2	No_N	0.404324
01_WT2	No_N	0.441805
01_WT2	No_N	0.694977
01_WT2	No_N	0.772226
02_rsh1-1	No_N	0.280843
02_rsh1-1	No_N	0.0844631
02_rsh1-1	No_N	0.357776
02_rsh1-1	No_N	0.263841
02_rsh1-1	No_N	0.0888632
02_rsh1-1	No_N	0.298799
02_rsh1-1	No_N	0.163349
02_rsh1-1	No_N	0.623379
02_rsh1-1	No_N	0.497756
02_rsh1-1	No_N	0.461776
02_rsh1-1	No_N	0.510072
02_rsh1-1	No_N	0.564859
02_rsh1-1	No_N	0.271626
02_rsh1-1	No_N	0.438297
02_rsh1-1	No_N	0.426264
02_rsh1-1	No_N	0.0886013
02_rsh1-1	No_N	0.509558
02_rsh1-1	No_N	0.518871
02_rsh1-1	No_N	0.567316
02_rsh1-1	No_N	0.647042
02_rsh1-1	No_N	0.626694
02_rsh1-1	No_N	0.589888
02_rsh1-1	No_N	0.261433
02_rsh1-1	No_N	0.173476
02_rsh1-1	No_N	0.518156
02_rsh1-1	No_N	0.495456
02_rsh1-1	No_N	0.179565
02_rsh1-1	No_N	0.0834364
02_rsh1-1	No_N	0.303945
02_rsh1-1	No_N	0.108467
02_rsh1-1	No_N	0.103633
02_rsh1-1	No_N	0.531168
02_rsh1-1	No_N	0.107225
02_rsh1-1	No_N	0.129262
02_rsh1-1	No_N	0.292744
02_rsh1-1	No_N	0.0913513
02_rsh1-1	No_N	0.355383
02_rsh1-1	No_N	0.417665
02_rsh1-1	No_N	0.608907
02_rsh1-1	No_N	0.567003
02_rsh1-1	No_N	0.290256
02_rsh1-1	No_N	0.506237
02_rsh1-1	No_N	0.498873
02_rsh1-1	No_N	0.540221
02_rsh1-1	No_N	0.0983187
02_rsh1-1	No_N	0.0951563
02_rsh1-1	No_N	0.0412912
02_rsh1-1	No_N	0.283812
02_rsh1-1	No_N	0.626536
02_rsh1-1	No_N	0.549847
02_rsh1-1	No_N	0.370282
02_rsh1-1	No_N	0.271267
02_rsh1-1	No_N	0.110058
02_rsh1-1	No_N	0.517721
02_rsh1-1	No_N	0.0849243
02_rsh1-1	No_N	0.30829
02_rsh1-1	No_N	0.51933
02_rsh1-1	No_N	0.093581
02_rsh1-1	No_N	0.114964
02_rsh1-1	No_N	0.497432
02_rsh1-1	No_N	0.0779649
02_rsh1-1	No_N	0.161055
02_rsh1-1	No_N	0.248092
02_rsh1-1	No_N	0.184446
02_rsh1-1	No_N	0.361345
02_rsh1-1	No_N	0.111367
02_rsh1-1	No_N	0.281851
02_rsh1-1	No_N	0.533841
02_rsh1-1	No_N	0.660308
02_rsh1-1	No_N	0.0808873
02_rsh1-1	No_N	0.214157
02_rsh1-1	No_N	0.0884286
02_rsh1-1	No_N	0.164341
02_rsh1-1	No_N	0.105502
02_rsh1-1	No_N	0.126004
02_rsh1-1	No_N	0.106868
02_rsh1-1	No_N	0.37743
02_rsh1-1	No_N	0.122472
02_rsh1-1	No_N	0.184296
02_rsh1-1	No_N	0.0739858
02_rsh1-1	No_N	0.421865
02_rsh1-1	No_N	0.0817126
02_rsh1-1	No_N	0.0686614
02_rsh1-1	No_N	0.304374
02_rsh1-1	No_N	0.114847
02_rsh1-1	No_N	0.458605
02_rsh1-1	No_N	0.486213
02_rsh1-1	No_N	0.402829
02_rsh1-1	No_N	0.361813
02_rsh1-1	No_N	0.102984
02_rsh1-1	No_N	0.113487
02_rsh1-1	No_N	0.436862
02_rsh1-1	No_N	0.0817243
02_rsh1-1	No_N	0.0789463
02_rsh1-1	No_N	0.36954
02_rsh1-1	No_N	0.353197
02_rsh1-1	No_N	0.327803
02_rsh1-1	No_N	0.122991
02_rsh1-1	No_N	0.286525
03_QM	No_N	0.781639
03_QM	No_N	0.688137
03_QM	No_N	0.734525
03_QM	No_N	0.723866
03_QM	No_N	0.745445
03_QM	No_N	0.706171
03_QM	No_N	0.764308
03_QM	No_N	0.778386
03_QM	No_N	0.760784
03_QM	No_N	0.709605
03_QM	No_N	0.755108
03_QM	No_N	0.597579
03_QM	No_N	0.763388
03_QM	No_N	0.734229
03_QM	No_N	0.763941
03_QM	No_N	0.711462
03_QM	No_N	0.782756
03_QM	No_N	0.815993
03_QM	No_N	0.796352
03_QM	No_N	0.765839
03_QM	No_N	0.74254
03_QM	No_N	0.720416
03_QM	No_N	0.660215
03_QM	No_N	0.797254
03_QM	No_N	0.792292
03_QM	No_N	0.785565
03_QM	No_N	0.796487
03_QM	No_N	0.807673
03_QM	No_N	0.812191
03_QM	No_N	0.771119
03_QM	No_N	0.742145
03_QM	No_N	0.810362
03_QM	No_N	0.718887
03_QM	No_N	0.778594
03_QM	No_N	0.80137
03_QM	No_N	0.771257
03_QM	No_N	0.77611
03_QM	No_N	0.748468
03_QM	No_N	0.79683
03_QM	No_N	0.807955
03_QM	No_N	0.775793
03_QM	No_N	0.755806
03_QM	No_N	0.790831
03_QM	No_N	0.799732
03_QM	No_N	0.768262
03_QM	No_N	0.799506
03_QM	No_N	0.754258
03_QM	No_N	0.726773
03_QM	No_N	0.803833
03_QM	No_N	0.728554
03_QM	No_N	0.772165
03_QM	No_N	0.793123
03_QM	No_N	0.763087
03_QM	No_N	0.780367
03_QM	No_N	0.777922
03_QM	No_N	0.774524
03_QM	No_N	0.798362
03_QM	No_N	0.75907
03_QM	No_N	0.749761
03_QM	No_N	0.789634
03_QM	No_N	0.750966
03_QM	No_N	0.798762
03_QM	No_N	0.796556
03_QM	No_N	0.793929
03_QM	No_N	0.78502
03_QM	No_N	0.777335
03_QM	No_N	0.799643
03_QM	No_N	0.767962
03_QM	No_N	0.783974
03_QM	No_N	0.773463
03_QM	No_N	0.729913
03_QM	No_N	0.76368
03_QM	No_N	0.770919
03_QM	No_N	0.751618
03_QM	No_N	0.673008
03_QM	No_N	0.743296
03_QM	No_N	0.77304
03_QM	No_N	0.76328
03_QM	No_N	0.750408
03_QM	No_N	0.760628
03_QM	No_N	0.78535
03_QM	No_N	0.757732
03_QM	No_N	0.635154
03_QM	No_N	0.760648
03_QM	No_N	0.687131
03_QM	No_N	0.76103
03_QM	No_N	0.796361
03_QM	No_N	0.682504
03_QM	No_N	0.736778
03_QM	No_N	0.804905
03_QM	No_N	0.734927
03_QM	No_N	0.774197
03_QM	No_N	0.786768
03_QM	No_N	0.799428
03_QM	No_N	0.82131
03_QM	No_N	0.765119
03_QM	No_N	0.808722
03_QM	No_N	0.789259
03_QM	No_N	0.781386
03_QM	No_N	0.773057
