## Supplementary material for "A ppGpp-mediated brake on photosynthesis is required for acclimation to nitrogen limitation in Arabidopsis": R scripts: OXRSH1vsWT.down_GO_output_BP.tsv

GO_id	GO_code	Gene_number	Fold_enrichment	FDR
photosynthesis	GO:0015979	73	10.04	2.84E-39
response_to_abiotic_stimulus	GO:0009628	226	2.72	2.73E-37
photosynthesis,_light_reaction	GO:0019684	55	11.2	1.83E-31
response_to_light_stimulus	GO:0009416	115	4.16	1.95E-31
response_to_radiation	GO:0009314	115	4.03	1.75E-30
cellular_process	GO:0009987	654	1.42	3.66E-28
metabolic_process	GO:0008152	493	1.52	2.45E-23
organic_substance_biosynthetic_process	GO:1901576	222	2.15	2.48E-23
generation_of_precursor_metabolites_and_energy	GO:0006091	72	4.98	3.36E-23
biosynthetic_process	GO:0009058	227	2.09	1.45E-22
plastid_organization	GO:0009657	65	5.37	1.98E-22
response_to_stimulus	GO:0050896	362	1.67	1.09E-21
chloroplast_organization	GO:0009658	54	5.82	7.79E-20
cellular_metabolic_process	GO:0044237	436	1.48	2.00E-17
cellular_biosynthetic_process	GO:0044249	192	1.92	6.58E-15
photosynthesis,_light_harvesting	GO:0009765	23	14.16	2.04E-14
carbohydrate_metabolic_process	GO:0005975	94	2.59	5.15E-13
carbohydrate_biosynthetic_process	GO:0016051	49	4.13	1.03E-12
organic_substance_metabolic_process	GO:0071704	423	1.4	1.82E-12
small_molecule_metabolic_process	GO:0044281	124	2.15	5.56E-12
response_to_cold	GO:0009409	56	3.47	7.01E-12
small_molecule_biosynthetic_process	GO:0044283	70	2.93	7.99E-12
response_to_light_intensity	GO:0009642	31	5.77	5.22E-11
response_to_temperature_stimulus	GO:0009266	69	2.83	5.42E-11
photosynthesis,_light_harvesting_in_photosystem_I	GO:0009768	16	17.24	7.88E-11
photosynthetic_electron_transport_chain	GO:0009767	19	10.92	2.45E-10
response_to_stress	GO:0006950	196	1.62	1.13E-08
organic_acid_metabolic_process	GO:0006082	85	2.23	1.22E-08
response_to_high_light_intensity	GO:0009644	19	8.19	1.31E-08
cellular_carbohydrate_metabolic_process	GO:0044262	47	3.12	1.60E-08
oxoacid_metabolic_process	GO:0043436	82	2.24	2.46E-08
cellular_response_to_abiotic_stimulus	GO:0071214	31	4.24	3.80E-08
cellular_response_to_environmental_stimulus	GO:0104004	31	4.24	3.91E-08
polysaccharide_metabolic_process	GO:0005976	48	2.94	5.69E-08
chloroplast_relocation	GO:0009902	14	12.07	5.89E-08
cellular_carbohydrate_biosynthetic_process	GO:0034637	33	3.91	6.00E-08
establishment_of_plastid_localization	GO:0051667	14	12.07	6.05E-08
cellular_glucan_metabolic_process	GO:0006073	31	4.09	7.29E-08
chloroplast_localization	GO:0019750	14	11.68	7.64E-08
plastid_localization	GO:0051644	14	11.68	7.83E-08
movement_of_cell_or_subcellular_component	GO:0006928	21	6.1	9.43E-08
regulation_of_photosynthesis	GO:0010109	15	9.7	1.39E-07
glucan_metabolic_process	GO:0044042	31	3.93	1.53E-07
photosynthetic_electron_transport_in_photosystem_I	GO:0009773	11	17.78	1.85E-07
microtubule-based_movement	GO:0007018	18	7.05	2.02E-07
response_to_oxygen-containing_compound	GO:1901700	111	1.87	2.02E-07
cellular_polysaccharide_metabolic_process	GO:0044264	36	3.4	2.24E-07
organonitrogen_compound_biosynthetic_process	GO:1901566	100	1.94	2.24E-07
response_to_blue_light	GO:0009637	20	5.81	4.14E-07
starch_metabolic_process	GO:0005982	17	6.87	7.24E-07
rhythmic_process	GO:0048511	22	4.95	8.40E-07
photosystem_II_assembly	GO:0010207	12	11.93	8.45E-07
cellular_response_to_light_stimulus	GO:0071482	21	5.22	8.48E-07
circadian_rhythm	GO:0007623	22	4.95	8.56E-07
response_to_chemical	GO:0042221	166	1.58	1.01E-06
carboxylic_acid_metabolic_process	GO:0019752	70	2.14	1.42E-06
cellular_response_to_radiation	GO:0071478	21	4.94	1.79E-06
cellular_component_organization_or_biogenesis	GO:0071840	171	1.56	1.87E-06
microtubule-based_process	GO:0007017	30	3.51	2.09E-06
pigment_metabolic_process	GO:0042440	23	4.34	3.01E-06
polysaccharide_biosynthetic_process	GO:0000271	29	3.42	5.62E-06
electron_transport_chain	GO:0022900	20	4.74	6.27E-06
chlorophyll_biosynthetic_process	GO:0015995	13	8.2	6.33E-06
pigment_biosynthetic_process	GO:0046148	20	4.66	8.03E-06
chlorophyll_metabolic_process	GO:0015994	15	6.46	8.56E-06
response_to_external_stimulus	GO:0009605	103	1.74	1.51E-05
starch_biosynthetic_process	GO:0019252	12	8.39	1.53E-05
regulation_of_photosynthesis,_light_reaction	GO:0042548	10	11.24	1.82E-05
chloroplast_avoidance_movement	GO:0009903	10	10.77	2.46E-05
porphyrin-containing_compound_biosynthetic_process	GO:0006779	13	7	2.61E-05
organic_hydroxy_compound_biosynthetic_process	GO:1901617	24	3.61	2.81E-05
serine_family_amino_acid_metabolic_process	GO:0009069	14	6.24	2.98E-05
cellular_component_organization	GO:0016043	145	1.54	3.66E-05
response_to_low_light_intensity_stimulus	GO:0009645	9	12.25	3.90E-05
regulation_of_generation_of_precursor_metabolites_and_energy	GO:0043467	10	9.95	4.10E-05
glucose_metabolic_process	GO:0006006	12	7.39	4.23E-05
primary_metabolic_process	GO:0044238	351	1.27	4.78E-05
tetrapyrrole_biosynthetic_process	GO:0033014	13	6.46	5.10E-05
response_to_organic_substance	GO:0010033	110	1.65	5.79E-05
response_to_endogenous_stimulus	GO:0009719	88	1.77	5.86E-05
macromolecule_biosynthetic_process	GO:0009059	90	1.75	6.05E-05
porphyrin-containing_compound_metabolic_process	GO:0006778	15	5.31	6.08E-05
organic_acid_biosynthetic_process	GO:0016053	42	2.4	6.13E-05
glucan_biosynthetic_process	GO:0009250	19	4.09	7.36E-05
tetrapyrrole_metabolic_process	GO:0033013	15	5.17	7.81E-05
chromosome_organization	GO:0051276	2	0.1	9.46E-05
glycosinolate_metabolic_process	GO:0019757	18	4.16	1.10E-04
glucosinolate_metabolic_process	GO:0019760	18	4.16	1.11E-04
S-glycoside_metabolic_process	GO:0016143	18	4.16	1.12E-04
glycosyl_compound_biosynthetic_process	GO:1901659	12	6.46	1.13E-04
chloroplast_accumulation_movement	GO:0009904	9	10.12	1.14E-04
glycosinolate_biosynthetic_process	GO:0019758	11	7.29	1.14E-04
response_to_hormone	GO:0009725	85	1.75	1.14E-04
glucosinolate_biosynthetic_process	GO:0019761	11	7.29	1.15E-04
S-glycoside_biosynthetic_process	GO:0016144	11	7.29	1.17E-04
response_to_lipid	GO:0033993	62	1.96	1.20E-04
carboxylic_acid_biosynthetic_process	GO:0046394	39	2.39	1.45E-04
defense_response_to_bacterium	GO:0042742	39	2.38	1.49E-04
fructose_1,6-bisphosphate_metabolic_process	GO:0030388	7	15.08	1.99E-04
response_to_red_or_far_red_light	GO:0009639	24	3.09	2.40E-04
cellular_nitrogen_compound_biosynthetic_process	GO:0044271	82	1.73	2.53E-04
proteolysis_involved_in_cellular_protein_catabolic_process	GO:0051603	4	0.18	2.55E-04
modification-dependent_macromolecule_catabolic_process	GO:0043632	3	0.15	2.63E-04
cellular_polysaccharide_catabolic_process	GO:0044247	8	10.34	3.29E-04
modification-dependent_protein_catabolic_process	GO:0019941	3	0.15	3.63E-04
flavonoid_metabolic_process	GO:0009812	13	5.09	3.72E-04
response_to_gravity	GO:0009629	16	4.1	3.97E-04
reductive_pentose-phosphate_cycle	GO:0019253	7	12.93	3.98E-04
proteolysis	GO:0006508	9	0.29	4.15E-04
response_to_karrikin	GO:0080167	18	3.67	4.29E-04
cellular_polysaccharide_biosynthetic_process	GO:0033692	22	3.13	4.47E-04
response_to_bacterium	GO:0009617	43	2.15	4.50E-04
ubiquitin-dependent_protein_catabolic_process	GO:0006511	3	0.15	4.77E-04
establishment_of_organelle_localization	GO:0051656	15	4.22	5.18E-04
photosynthesis,_dark_reaction	GO:0019685	7	12.07	5.21E-04
energy_reserve_metabolic_process	GO:0006112	7	12.07	5.25E-04
glycogen_metabolic_process	GO:0005977	7	12.07	5.30E-04
response_to_acid_chemical	GO:0001101	36	2.3	5.74E-04
cellular_amino_acid_metabolic_process	GO:0006520	34	2.4	5.85E-04
gluconeogenesis	GO:0006094	8	8.99	6.56E-04
carbon_fixation	GO:0015977	7	11.31	6.95E-04
cellular_protein_catabolic_process	GO:0044257	5	0.22	7.58E-04
tropism	GO:0009606	17	3.6	8.28E-04
vesicle-mediated_transport	GO:0016192	3	0.16	8.75E-04
cuticle_development	GO:0042335	9	7.05	9.32E-04
serine_family_amino_acid_biosynthetic_process	GO:0009070	10	6.01	1.05E-03
hexose_metabolic_process	GO:0019318	14	4.16	1.06E-03
secondary_metabolic_process	GO:0019748	29	2.47	1.15E-03
glycine_metabolic_process	GO:0006544	7	10.06	1.20E-03
hexose_biosynthetic_process	GO:0019319	8	7.96	1.26E-03
glycosyl_compound_metabolic_process	GO:1901657	20	3.06	1.27E-03
flavonoid_biosynthetic_process	GO:0009813	11	5.17	1.34E-03
response_to_red_light	GO:0010114	12	4.7	1.35E-03
photosystem_II_repair	GO:0010206	6	12.93	1.47E-03
defense_response	GO:0006952	65	1.75	1.47E-03
organic_hydroxy_compound_metabolic_process	GO:1901615	28	2.47	1.54E-03
protein_catabolic_process	GO:0030163	6	0.25	1.54E-03
response_to_other_organism	GO:0051707	72	1.68	1.65E-03
response_to_external_biotic_stimulus	GO:0043207	72	1.68	1.66E-03
response_to_biotic_stimulus	GO:0009607	72	1.68	1.68E-03
glucan_catabolic_process	GO:0009251	8	7.39	1.81E-03
response_to_water_deprivation	GO:0009414	32	2.27	1.82E-03
glycine_decarboxylation_via_glycine_cleavage_system	GO:0019464	5	18.47	1.85E-03
amylopectin_metabolic_process	GO:2000896	5	18.47	1.87E-03
immune_system_process	GO:0002376	58	1.79	1.87E-03
amylopectin_biosynthetic_process	GO:0010021	5	18.47	1.88E-03
regulation_of_tetrapyrrole_metabolic_process	GO:1901401	8	7.13	2.15E-03
biological_process_involved_in_interspecies_interaction_between_organisms	GO:0044419	72	1.67	2.34E-03
immune_response	GO:0006955	57	1.79	2.37E-03
monosaccharide_metabolic_process	GO:0005996	16	3.36	2.51E-03
leucine_biosynthetic_process	GO:0009098	6	11.08	2.56E-03
cellular_response_to_acid_chemical	GO:0071229	11	4.66	2.68E-03
glycine_catabolic_process	GO:0006546	5	16.16	2.76E-03
organelle_organization	GO:0006996	99	1.52	2.93E-03
disaccharide_biosynthetic_process	GO:0046351	8	6.67	3.04E-03
cellular_amino_acid_biosynthetic_process	GO:0008652	20	2.81	3.16E-03
sulfur_compound_metabolic_process	GO:0006790	33	2.17	3.17E-03
defense_response_to_other_organism	GO:0098542	56	1.77	3.18E-03
cellular_macromolecule_biosynthetic_process	GO:0034645	79	1.6	3.24E-03
response_to_water	GO:0009415	32	2.22	3.25E-03
sulfur_compound_biosynthetic_process	GO:0044272	17	3.12	3.28E-03
cell_wall_organization_or_biogenesis	GO:0071554	40	2.01	3.35E-03
leucine_metabolic_process	GO:0006551	7	7.87	3.41E-03
chloroplast_mRNA_processing	GO:0010239	5	14.37	3.89E-03
secondary_metabolite_biosynthetic_process	GO:0044550	17	3.05	4.04E-03
regulation_of_biological_quality	GO:0065008	62	1.71	4.09E-03
nuclear_migration_along_microfilament	GO:0031022	4	25.86	4.23E-03
response_to_abscisic_acid	GO:0009737	39	1.99	4.53E-03
plant-type_cell_wall_organization_or_biogenesis	GO:0071669	25	2.4	4.67E-03
organic_cyclic_compound_biosynthetic_process	GO:1901362	58	1.72	4.69E-03
cellular_response_to_chemical_stimulus	GO:0070887	69	1.63	4.70E-03
response_to_alcohol	GO:0097305	39	1.97	4.87E-03
starch_catabolic_process	GO:0005983	6	9.13	5.29E-03
cellular_macromolecule_catabolic_process	GO:0044265	10	0.35	5.43E-03
monocarboxylic_acid_biosynthetic_process	GO:0072330	20	2.67	5.45E-03
cellular_carbohydrate_catabolic_process	GO:0044275	9	5.06	6.12E-03
biological_process	GO:0008150	870	1.06	6.30E-03
disaccharide_metabolic_process	GO:0005984	11	4.06	6.73E-03
inositol_biosynthetic_process	GO:0006021	4	20.69	6.85E-03
regulation_of_chlorophyll_metabolic_process	GO:0090056	7	6.7	7.09E-03
cellular_response_to_blue_light	GO:0071483	7	6.7	7.13E-03
plastid_transcription	GO:0042793	5	11.75	7.15E-03
cellular_component_biogenesis	GO:0044085	80	1.55	7.19E-03
oligosaccharide_biosynthetic_process	GO:0009312	8	5.59	7.32E-03
developmental_process	GO:0032502	157	1.34	7.43E-03
monocarboxylic_acid_metabolic_process	GO:0032787	33	2.03	7.86E-03
quinone_metabolic_process	GO:1901661	8	5.44	8.40E-03
quinone_biosynthetic_process	GO:1901663	8	5.44	8.44E-03
carbohydrate_catabolic_process	GO:0016052	22	2.44	9.49E-03
ketone_biosynthetic_process	GO:0042181	8	5.3	9.69E-03
lipid_biosynthetic_process	GO:0008610	39	1.88	1.01E-02
cellular_response_to_oxygen-containing_compound	GO:1901701	38	1.93	1.06E-02
regulation_of_ion_transport	GO:0043269	8	5.17	1.11E-02
chloroplast_rRNA_processing	GO:1901259	6	7.39	1.21E-02
regulation_of_chlorophyll_biosynthetic_process	GO:0010380	6	7.39	1.21E-02
cell_wall_biogenesis	GO:0042546	22	2.35	1.32E-02
regulation_of_tetrapyrrole_biosynthetic_process	GO:1901463	6	7.05	1.45E-02
photorespiration	GO:0009853	8	4.93	1.45E-02
chloroplast_fission	GO:0010020	6	7.05	1.46E-02
plastid_fission	GO:0043572	6	7.05	1.46E-02
nucleus_localization	GO:0051647	4	14.78	1.49E-02
photosystem_II_stabilization	GO:0042549	4	14.78	1.50E-02
nuclear_migration	GO:0007097	4	14.78	1.51E-02
carbohydrate_derivative_metabolic_process	GO:1901135	49	1.72	1.51E-02
response_to_insect	GO:0009625	7	5.66	1.52E-02
sucrose_biosynthetic_process	GO:0005986	5	9.24	1.53E-02
gravitropism	GO:0009630	12	3.34	1.54E-02
aromatic_compound_biosynthetic_process	GO:0019438	51	1.68	1.56E-02
oligosaccharide_metabolic_process	GO:0009311	11	3.56	1.60E-02
pectin_biosynthetic_process	GO:0045489	9	4.23	1.64E-02
cytoskeleton_organization	GO:0007010	24	2.22	1.64E-02
response_to_carbohydrate	GO:0009743	16	2.7	1.69E-02
post-embryonic_development	GO:0009791	85	1.47	1.70E-02
multicellular_organism_development	GO:0007275	131	1.35	1.80E-02
chromatin_organization	GO:0006325	2	0.16	1.80E-02
response_to_osmotic_stress	GO:0006970	38	1.85	1.88E-02
phototropism	GO:0009638	6	6.46	1.97E-02
polyol_biosynthetic_process	GO:0046173	7	5.32	1.97E-02
NADH_dehydrogenase_complex	plastoquinone_assembly	4	12.93	2.01E-02
heterocycle_biosynthetic_process	GO:0018130	46	1.7	2.14E-02
anatomical_structure_development	GO:0048856	147	1.32	2.16E-02
monosaccharide_biosynthetic_process	GO:0046364	8	4.5	2.18E-02
regulation_of_isoprenoid_metabolic_process	GO:0019747	7	5.17	2.20E-02
glycosinolate_catabolic_process	GO:0019759	7	5.17	2.21E-02
glucosinolate_catabolic_process	GO:0019762	7	5.17	2.22E-02
S-glycoside_catabolic_process	GO:0016145	7	5.17	2.23E-02
polysaccharide_catabolic_process	GO:0000272	15	2.71	2.24E-02
de-etiolation	GO:0009704	5	8.08	2.28E-02
proteasomal_protein_catabolic_process	GO:0010498	1	0.1	2.31E-02
regulation_of_post-embryonic_development	GO:0048580	28	2.03	2.34E-02
cell_redox_homeostasis	GO:0045454	8	4.4	2.38E-02
microtubule_cytoskeleton_organization	GO:0000226	16	2.59	2.38E-02
organonitrogen_compound_metabolic_process	GO:1901564	219	1.24	2.38E-02
pollen_tube_development	GO:0048868	0	0.01	2.51E-02
alcohol_biosynthetic_process	GO:0046165	9	3.88	2.56E-02
glycogen_biosynthetic_process	GO:0005978	4	11.49	2.61E-02
protein_repair	GO:0030091	6	5.97	2.61E-02
mRNA_splicing,_via_spliceosome	GO:0000398	0	0.01	2.70E-02
response_to_inorganic_substance	GO:0010035	57	1.58	2.72E-02
serine_family_amino_acid_catabolic_process	GO:0009071	5	7.61	2.73E-02
cellular_macromolecule_localization	GO:0070727	10	0.4	2.85E-02
sulfur_compound_catabolic_process	GO:0044273	8	4.22	2.89E-02
wax_biosynthetic_process	GO:0010025	6	5.75	3.00E-02
cellular_response_to_chemical_stress	GO:0062197	13	2.85	3.00E-02
regulation_of_multicellular_organismal_development	GO:2000026	28	1.96	3.02E-02
proteasome-mediated_ubiquitin-dependent_protein_catabolic_process	GO:0043161	1	0.1	3.03E-02
cellular_response_to_water_deprivation	GO:0042631	7	4.76	3.07E-02
cellular_metabolic_compound_salvage	GO:0043094	10	3.4	3.20E-02
plant-type_cell_wall_organization	GO:0009664	15	2.57	3.37E-02
wax_metabolic_process	GO:0010166	6	5.54	3.43E-02
cellular_response_to_water_stimulus	GO:0071462	7	4.64	3.46E-02
organelle_localization	GO:0051640	15	2.54	3.75E-02
maltose_metabolic_process	GO:0000023	3	19.39	3.77E-02
fatty_acid_derivative_biosynthetic_process	GO:1901570	6	5.35	3.94E-02
regulation_of_transport	GO:0051049	13	2.73	4.04E-02
photoinhibition	GO:0010205	4	9.4	4.30E-02
leaf_morphogenesis	GO:0009965	11	3.03	4.30E-02
NAD(P)H_dehydrogenase_complex_assembly	GO:0010275	4	9.4	4.31E-02
negative_regulation_of_photosynthesis,_light_reaction	GO:0043155	4	9.4	4.33E-02
protein_modification_by_small_protein_conjugation_or_removal	GO:0070647	15	0.48	4.48E-02
cellular_ketone_metabolic_process	GO:0042180	8	3.83	4.65E-02
response_to_salt_stress	GO:0009651	32	1.84	4.82E-02
alpha-amino_acid_metabolic_process	GO:1901605	20	2.2	4.83E-02
