## Supplementary material for "A ppGpp-mediated brake on photosynthesis is required for acclimation to nitrogen limitation in Arabidopsis": R scripts: OXRSH1vsWT.up_GO_output_BP.tsv

GO_id	GO_code	Gene_number	Fold_enrichment	FDR
response_to_biotic_stimulus	GO:0009607	191	4.7	2.06E-62
response_to_other_organism	GO:0051707	190	4.68	2.60E-62
response_to_external_biotic_stimulus	GO:0043207	190	4.68	3.90E-62
interspecies_interaction_between_organisms	GO:0044419	190	4.63	8.99E-62
response_to_external_stimulus	GO:0009605	213	3.79	9.91E-57
response_to_stimulus	GO:0050896	434	2.11	7.53E-54
response_to_chemical	GO:0042221	274	2.75	4.88E-49
response_to_stress	GO:0006950	298	2.59	5.75E-49
immune_system_process	GO:0002376	147	4.79	1.66E-48
immune_response	GO:0006955	146	4.82	1.84E-48
defense_response_to_other_organism	GO:0098542	144	4.79	1.58E-47
defense_response	GO:0006952	153	4.33	6.98E-46
response_to_bacterium	GO:0009617	113	5.94	1.64E-44
response_to_organic_substance	GO:0010033	188	2.97	7.22E-36
response_to_oxygen-containing_compound	GO:1901700	176	3.12	7.67E-36
defense_response_to_bacterium	GO:0042742	91	5.86	4.89E-35
response_to_salicylic_acid	GO:0009751	53	9.31	7.79E-28
cellular_response_to_chemical_stimulus	GO:0070887	128	3.19	4.55E-26
response_to_organic_cyclic_compound	GO:0014070	63	6.1	1.20E-24
cellular_process	GO:0009987	612	1.4	1.80E-24
response_to_fungus	GO:0009620	69	5.37	2.67E-24
cellular_response_to_stimulus	GO:0051716	202	2.19	2.51E-22
response_to_oxidative_stress	GO:0006979	69	4.12	1.41E-18
regulation_of_defense_response	GO:0031347	51	5.2	3.65E-17
defense_response_to_fungus	GO:0050832	48	5.14	6.08E-16
regulation_of_response_to_stress	GO:0080134	57	3.89	3.49E-14
cellular_response_to_hypoxia	GO:0071456	43	5	8.02E-14
cellular_response_to_decreased_oxygen_levels	GO:0036294	43	4.96	1.01E-13
cellular_response_to_oxygen_levels	GO:0071453	43	4.94	1.08E-13
response_to_hypoxia	GO:0001666	45	4.71	1.09E-13
response_to_decreased_oxygen_levels	GO:0036293	45	4.64	1.62E-13
cellular_response_to_stress	GO:0033554	103	2.48	1.67E-13
response_to_oxygen_levels	GO:0070482	45	4.6	2.01E-13
response_to_abiotic_stimulus	GO:0009628	157	1.99	2.39E-13
metabolic_process	GO:0008152	430	1.4	3.32E-13
aging	GO:0007568	32	6.45	8.61E-13
cellular_metabolic_process	GO:0044237	397	1.42	8.70E-13
regulation_of_response_to_external_stimulus	GO:0032101	37	5.16	2.78E-12
plant_organ_senescence	GO:0090693	29	6.86	3.88E-12
response_to_endogenous_stimulus	GO:0009719	108	2.29	4.22E-12
response_to_nitrogen_compound	GO:1901698	46	4.05	5.14E-12
regulation_of_response_to_biotic_stimulus	GO:0002831	36	5.16	5.90E-12
leaf_senescence	GO:0010150	28	6.99	6.65E-12
cellular_response_to_organic_substance	GO:0071310	70	2.84	1.58E-11
regulation_of_immune_system_process	GO:0002682	36	4.92	1.82E-11
regulation_of_immune_response	GO:0050776	36	4.92	1.86E-11
response_to_reactive_oxygen_species	GO:0000302	32	5.51	2.83E-11
cell_communication	GO:0007154	124	2.06	3.31E-11
generation_of_precursor_metabolites_and_energy	GO:0006091	49	3.57	4.75E-11
regulation_of_response_to_stimulus	GO:0048583	74	2.67	5.14E-11
response_to_hormone	GO:0009725	102	2.21	1.00E-10
response_to_organonitrogen_compound	GO:0010243	39	4.25	1.02E-10
response_to_inorganic_substance	GO:0010035	83	2.43	2.28E-10
response_to_lipid	GO:0033993	76	2.52	2.67E-10
cellular_response_to_salicylic_acid_stimulus	GO:0071446	19	9.4	8.56E-10
nucleic_acid_metabolic_process	GO:0090304	17	0.27	1.01E-09
systemic_acquired_resistance	GO:0009627	20	8.51	1.06E-09
response_to_toxic_substance	GO:0009636	26	5.9	1.09E-09
cellular_response_to_oxygen-containing_compound	GO:1901701	55	2.94	1.62E-09
aerobic_respiration	GO:0009060	25	5.87	2.91E-09
positive_regulation_of_defense_response	GO:0031349	23	6.39	4.05E-09
cellular_respiration	GO:0045333	27	5.25	4.23E-09
electron_transport_chain	GO:0022900	24	5.99	4.68E-09
detoxification	GO:0098754	23	6.26	5.47E-09
signal_transduction	GO:0007165	101	2.05	6.13E-09
innate_immune_response	GO:0045087	28	4.89	7.60E-09
secondary_metabolic_process	GO:0019748	39	3.5	1.39E-08
response_to_chitin	GO:0010200	26	5.13	1.40E-08
signaling	GO:0023052	102	2.01	1.63E-08
small_molecule_metabolic_process	GO:0044281	107	1.95	1.87E-08
energy_derivation_by_oxidation_of_organic_compounds	GO:0015980	27	4.74	2.75E-08
response_to_fatty_acid	GO:0070542	29	4.41	2.75E-08
organonitrogen_compound_metabolic_process	GO:1901564	247	1.47	3.87E-08
oxoacid_metabolic_process	GO:0043436	77	2.21	6.03E-08
response_to_jasmonic_acid	GO:0009753	28	4.35	6.82E-08
photosynthesis	GO:0015979	29	4.2	7.18E-08
toxin_metabolic_process	GO:0009404	17	7.84	7.93E-08
positive_regulation_of_immune_system_process	GO:0002684	20	6.12	1.10E-07
positive_regulation_of_immune_response	GO:0050778	20	6.12	1.11E-07
positive_regulation_of_response_to_biotic_stimulus	GO:0002833	20	6.12	1.12E-07
organic_acid_metabolic_process	GO:0006082	78	2.15	1.20E-07
cell_death	GO:0008219	21	5.66	1.41E-07
salicylic_acid_mediated_signaling_pathway	GO:0009863	15	8.88	1.71E-07
positive_regulation_of_response_to_external_stimulus	GO:0032103	20	5.92	1.73E-07
response_to_wounding	GO:0009611	32	3.66	1.88E-07
response_to_oomycetes	GO:0002239	20	5.67	3.15E-07
response_to_molecule_of_bacterial_origin	GO:0002237	14	9.29	3.47E-07
sulfur_compound_metabolic_process	GO:0006790	42	2.9	3.77E-07
programmed_cell_death	GO:0012501	18	6.28	4.52E-07
regulation_of_cell_death	GO:0010941	19	5.81	5.16E-07
indole-containing_compound_metabolic_process	GO:0042430	17	6.34	1.03E-06
RNA_metabolic_process	GO:0016070	14	0.29	1.04E-06
toxin_catabolic_process	GO:0009407	14	8.28	1.10E-06
glutathione_metabolic_process	GO:0006749	17	6.01	1.97E-06
transmembrane_transport	GO:0055085	67	2.12	2.49E-06
carboxylic_acid_metabolic_process	GO:0019752	66	2.13	2.84E-06
positive_regulation_of_response_to_stimulus	GO:0048584	31	3.23	3.85E-06
monocarboxylic_acid_metabolic_process	GO:0032787	41	2.66	4.80E-06
cellular_response_to_organic_cyclic_compound	GO:0071407	21	4.33	7.07E-06
monocarboxylic_acid_catabolic_process	GO:0072329	14	6.57	1.17E-05
benzene-containing_compound_metabolic_process	GO:0042537	14	6.57	1.18E-05
regulation_of_jasmonic_acid_mediated_signaling_pathway	GO:2000022	12	7.97	1.50E-05
response_to_abscisic_acid	GO:0009737	45	2.42	1.51E-05
response_to_alcohol	GO:0097305	45	2.4	1.83E-05
response_to_molecule_of_fungal_origin	GO:0002238	9	12.25	2.55E-05
catabolic_process	GO:0009056	94	1.75	2.64E-05
biological_regulation	GO:0065007	285	1.32	3.41E-05
oxidative_phosphorylation	GO:0006119	13	6.43	3.65E-05
regulation_of_innate_immune_response	GO:0045088	16	5.01	3.75E-05
plant-type_hypersensitive_response	GO:0009626	12	7.1	3.94E-05
small_molecule_catabolic_process	GO:0044282	27	3.11	4.55E-05
programmed_cell_death_induced_by_symbiont	GO:0034050	12	6.95	4.71E-05
biological_process_involved_in_interaction_with_symbiont	GO:0051702	12	6.8	5.65E-05
ion_transport	GO:0006811	47	2.26	6.07E-05
organic_substance_metabolic_process	GO:0071704	359	1.25	7.04E-05
response_to_insect	GO:0009625	10	8.51	7.84E-05
response_to_acid_chemical	GO:0001101	37	2.49	7.86E-05
cellular_catabolic_process	GO:0044248	80	1.79	7.90E-05
indole-containing_compound_biosynthetic_process	GO:0042435	12	6.53	7.95E-05
fatty_acid_oxidation	GO:0019395	11	7.3	8.23E-05
fatty_acid_catabolic_process	GO:0009062	11	7.3	8.30E-05
auxin_metabolic_process	GO:0009850	12	6.4	8.97E-05
lipid_oxidation	GO:0034440	12	6.4	9.04E-05
carboxylic_acid_catabolic_process	GO:0046395	20	3.73	9.21E-05
organic_acid_catabolic_process	GO:0016054	21	3.57	9.45E-05
cation_transport	GO:0006812	34	2.6	1.07E-04
defense_response_to_oomycetes	GO:0002229	14	5.15	1.18E-04
positive_regulation_of_innate_immune_response	GO:0045089	12	6.16	1.22E-04
phosphorus_metabolic_process	GO:0006793	107	1.61	1.22E-04
photosynthetic_electron_transport_chain	GO:0009767	11	6.65	1.66E-04
negative_regulation_of_cell_death	GO:0060548	10	7.56	1.73E-04
photosynthesis,_light_reaction	GO:0019684	18	3.86	1.82E-04
cellular_lipid_catabolic_process	GO:0044242	16	4.27	1.94E-04
chromosome_organization	GO:0051276	2	0.11	1.95E-04
response_to_virus	GO:0009615	15	4.54	1.97E-04
leaf_development	GO:0048366	32	2.59	2.14E-04
ATP_metabolic_process	GO:0046034	19	3.62	2.23E-04
RNA_processing	GO:0006396	8	0.27	2.92E-04
biological_process_involved_in_symbiotic_interaction	GO:0044403	13	5.05	2.93E-04
phosphate-containing_compound_metabolic_process	GO:0006796	103	1.59	2.98E-04
tryptophan_metabolic_process	GO:0006568	9	7.9	3.62E-04
indolalkylamine_metabolic_process	GO:0006586	9	7.9	3.65E-04
response_to_topologically_incorrect_protein	GO:0035966	13	4.91	3.73E-04
regulation_of_systemic_acquired_resistance	GO:0010112	8	9.47	3.82E-04
carboxylic_acid_biosynthetic_process	GO:0046394	36	2.32	3.83E-04
endoplasmic_reticulum_unfolded_protein_response	GO:0030968	9	7.65	4.38E-04
lipid_catabolic_process	GO:0016042	16	3.92	4.58E-04
hormone_metabolic_process	GO:0042445	17	3.67	5.30E-04
response_to_ozone	GO:0010193	9	7.42	5.32E-04
respiratory_electron_transport_chain	GO:0022904	11	5.65	5.54E-04
aromatic_amino_acid_family_metabolic_process	GO:0009072	13	4.66	5.90E-04
cellular_modified_amino_acid_metabolic_process	GO:0006575	17	3.61	6.24E-04
lipid_modification	GO:0030258	14	4.28	6.43E-04
activation_of_innate_immune_response	GO:0002218	10	6.19	6.70E-04
peptide_metabolic_process	GO:0006518	46	2.02	6.79E-04
organic_acid_biosynthetic_process	GO:0016053	37	2.22	7.08E-04
proton_transmembrane_transport	GO:1902600	14	4.19	7.77E-04
activation_of_immune_response	GO:0002253	10	6.05	7.78E-04
regulation_of_salicylic_acid_mediated_signaling_pathway	GO:2000031	8	8.06	8.93E-04
response_to_unfolded_protein	GO:0006986	10	5.92	8.95E-04
cellular_response_to_unfolded_protein	GO:0034620	10	5.92	9.00E-04
ATP_synthesis_coupled_electron_transport	GO:0042773	10	5.92	9.06E-04
cellular_response_to_topologically_incorrect_protein	GO:0035967	12	4.73	9.94E-04
negative_regulation_of_defense_response	GO:0031348	12	4.73	1.00E-03
fatty_acid_beta-oxidation	GO:0006635	9	6.62	1.04E-03
phyllome_development	GO:0048827	39	2.12	1.05E-03
nucleobase-containing_compound_metabolic_process	GO:0006139	43	0.56	1.12E-03
pattern_recognition_receptor_signaling_pathway	GO:0002221	7	9.53	1.16E-03
response_to_metal_ion	GO:0010038	35	2.21	1.30E-03
response_to_hydrogen_peroxide	GO:0042542	12	4.54	1.39E-03
response_to_cadmium_ion	GO:0046686	28	2.43	1.46E-03
cellular_response_to_endogenous_stimulus	GO:0071495	40	2.07	1.49E-03
ion_transmembrane_transport	GO:0034220	28	2.43	1.51E-03
innate_immune_response-activating_signal_transduction	GO:0002758	8	7.26	1.57E-03
response_to_endoplasmic_reticulum_stress	GO:0034976	14	3.85	1.61E-03
response_to_karrikin	GO:0080167	16	3.43	1.68E-03
response_to_osmotic_stress	GO:0006970	40	2.05	1.68E-03
protein_phosphorylation	GO:0006468	65	1.72	1.78E-03
regulation_of_biological_process_involved_in_symbiotic_interaction	GO:0043903	7	8.66	1.80E-03
immune_response-activating_signal_transduction	GO:0002757	8	7.02	1.84E-03
immune_response-regulating_signaling_pathway	GO:0002764	8	7.02	1.85E-03
response_to_water	GO:0009415	31	2.26	1.99E-03
localization	GO:0051179	128	1.44	2.06E-03
organelle_organization	GO:0006996	33	0.53	2.15E-03
indolalkylamine_biosynthetic_process	GO:0046219	7	8.28	2.16E-03
tryptophan_biosynthetic_process	GO:0000162	7	8.28	2.17E-03
induced_systemic_resistance	GO:0009682	8	6.8	2.17E-03
RNA_modification	GO:0009451	0	0.01	2.17E-03
cellular_amide_metabolic_process	GO:0043603	50	1.87	2.18E-03
monocarboxylic_acid_biosynthetic_process	GO:0072330	20	2.81	2.58E-03
transport	GO:0006810	118	1.45	2.59E-03
cellular_response_to_fatty_acid	GO:0071398	12	4.13	2.71E-03
response_to_cold	GO:0009409	33	2.15	2.72E-03
regulation_of_biological_process	GO:0050789	248	1.26	2.72E-03
cellular_response_to_nitrogen_levels	GO:0043562	9	5.57	2.83E-03
regulation_of_programmed_cell_death	GO:0043067	11	4.4	3.18E-03
ncRNA_metabolic_process	GO:0034660	3	0.18	3.18E-03
organonitrogen_compound_biosynthetic_process	GO:1901566	78	1.59	3.42E-03
detection_of_biotic_stimulus	GO:0009595	5	13.61	3.68E-03
detection_of_external_biotic_stimulus	GO:0098581	5	13.61	3.70E-03
tricarboxylic_acid_cycle	GO:0006099	9	5.33	3.70E-03
cation_transmembrane_transport	GO:0098655	22	2.55	4.01E-03
chromatin_organization	GO:0006325	1	0.08	4.11E-03
jasmonic_acid_mediated_signaling_pathway	GO:0009867	11	4.22	4.30E-03
cellular_response_to_extracellular_stimulus	GO:0031668	21	2.6	4.35E-03
DNA_metabolic_process	GO:0006259	3	0.18	4.43E-03
regulation_of_biological_quality	GO:0065008	59	1.71	4.47E-03
phosphorylation	GO:0016310	68	1.64	4.47E-03
negative_regulation_of_programmed_cell_death	GO:0043069	7	7.06	4.56E-03
photosynthetic_electron_transport_in_photosystem_II	GO:0009772	5	12.37	4.95E-03
cellular_response_to_oxidative_stress	GO:0034599	11	4.1	5.17E-03
aerobic_electron_transport_chain	GO:0019646	8	5.73	5.33E-03
mitochondrial_ATP_synthesis_coupled_electron_transport	GO:0042775	8	5.73	5.36E-03
cellular_response_to_acid_chemical	GO:0071229	10	4.46	5.38E-03
systemic_acquired_resistance,_salicylic_acid_mediated_signaling_pathway	GO:0009862	6	8.59	5.39E-03
establishment_of_localization	GO:0051234	118	1.42	5.43E-03
carboxylic_acid_transmembrane_transport	GO:1905039	9	4.9	5.94E-03
amine_metabolic_process	GO:0009308	14	3.28	5.96E-03
cellular_response_to_jasmonic_acid_stimulus	GO:0071395	11	3.99	6.16E-03
positive_regulation_of_cell_death	GO:0010942	7	6.57	6.32E-03
regulation_of_plant-type_hypersensitive_response	GO:0010363	6	8.17	6.58E-03
cell_surface_receptor_signaling_pathway	GO:0007166	9	4.8	6.65E-03
cellular_response_to_chemical_stress	GO:0062197	14	3.23	6.81E-03
response_to_water_deprivation	GO:0009414	29	2.17	6.87E-03
positive_regulation_of_salicylic_acid_mediated_signaling_pathway	GO:0080151	4	18.14	7.21E-03
regulation_of_response_to_drug	GO:2001023	4	18.14	7.25E-03
positive_regulation_of_response_to_drug	GO:2001025	4	18.14	7.28E-03
organic_acid_transmembrane_transport	GO:1903825	9	4.71	7.30E-03
regulation_of_cellular_response_to_drug	GO:2001038	4	18.14	7.31E-03
positive_regulation_of_cellular_response_to_drug	GO:2001040	4	18.14	7.34E-03
cellular_amine_metabolic_process	GO:0044106	10	4.19	7.85E-03
cellular_biogenic_amine_metabolic_process	GO:0006576	10	4.19	7.88E-03
DNA_repair	GO:0006281	1	0.09	7.88E-03
inorganic_ion_transmembrane_transport	GO:0098660	22	2.42	8.10E-03
biosynthetic_process	GO:0009058	140	1.36	8.47E-03
cellular_response_to_external_stimulus	GO:0071496	21	2.53	8.57E-03
response_to_extracellular_stimulus	GO:0009991	23	2.32	9.24E-03
cellular_biogenic_amine_biosynthetic_process	GO:0042401	8	5.06	9.92E-03
amine_biosynthetic_process	GO:0009309	8	5.06	9.96E-03
regulation_of_transcription_by_RNA_polymerase_II	GO:0006357	5	0.27	1.04E-02
response_to_ethylene	GO:0009723	16	2.79	1.06E-02
response_to_temperature_stimulus	GO:0009266	42	1.81	1.06E-02
salicylic_acid_metabolic_process	GO:0009696	7	5.77	1.12E-02
defense_response_to_Gram-negative_bacterium	GO:0050829	6	7.1	1.13E-02
organic_substance_catabolic_process	GO:1901575	75	1.53	1.21E-02
regulation_of_leaf_senescence	GO:1900055	8	4.84	1.26E-02
regulation_of_defense_response_to_oomycetes	GO:1902288	5	9.07	1.33E-02
small_molecule_biosynthetic_process	GO:0044283	41	1.81	1.34E-02
cellular_biosynthetic_process	GO:0044249	129	1.36	1.34E-02
leaf_abscission	GO:0060866	4	13.61	1.47E-02
cellular_response_to_nitrogen_compound	GO:1901699	9	4.15	1.52E-02
inorganic_cation_transmembrane_transport	GO:0098662	20	2.41	1.55E-02
phenol-containing_compound_metabolic_process	GO:0018958	8	4.63	1.58E-02
response_to_salt_stress	GO:0009651	32	1.94	1.63E-02
biological_process	GO:0008150	823	1.06	1.77E-02
cellular_response_to_hormone_stimulus	GO:0032870	34	1.88	1.82E-02
ncRNA_processing	GO:0034470	3	0.21	1.85E-02
L-pipecolic_acid_biosynthetic_process	GO:0062034	3	27.22	1.88E-02
detection_of_molecule_of_fungal_origin	GO:0032491	3	27.22	1.88E-02
cellular_amino_acid_biosynthetic_process	GO:0008652	17	2.51	1.96E-02
mitochondrial_electron_transport,_cytochrome_c_to_oxygen	GO:0006123	4	12.1	1.97E-02
alpha-amino_acid_metabolic_process	GO:1901605	20	2.32	2.08E-02
glycosyl_compound_metabolic_process	GO:1901657	16	2.58	2.15E-02
aromatic_amino_acid_family_biosynthetic_process	GO:0009073	8	4.27	2.43E-02
positive_regulation_of_leaf_senescence	GO:1900057	5	7.56	2.45E-02
organic_hydroxy_compound_metabolic_process	GO:1901615	23	2.14	2.47E-02
positive_regulation_of_sulfur_metabolic_process	GO:0051176	4	10.89	2.61E-02
photosynthesis,_light_harvesting_in_photosystem_II	GO:0009769	4	10.89	2.62E-02
cellular_amino_acid_metabolic_process	GO:0006520	27	2.01	2.85E-02
amino_acid_transmembrane_transport	GO:0003333	6	5.63	2.89E-02
protein_localization_to_plasma_membrane	GO:0072659	5	7.16	2.94E-02
cellular_response_to_lipid	GO:0071396	24	2.09	3.21E-02
positive_regulation_of_transcription_by_RNA_polymerase_II	GO:0045944	0	0.01	3.21E-02
glycosinolate_metabolic_process	GO:0019757	12	2.92	3.30E-02
glucosinolate_metabolic_process	GO:0019760	12	2.92	3.31E-02
S-glycoside_metabolic_process	GO:0016143	12	2.92	3.32E-02
secondary_metabolite_biosynthetic_process	GO:0044550	14	2.65	3.32E-02
indoleacetic_acid_biosynthetic_process	GO:0009684	4	9.9	3.33E-02
cellular_response_to_hydrogen_peroxide	GO:0070301	4	9.9	3.34E-02
cellular_hormone_metabolic_process	GO:0034754	8	3.96	3.53E-02
positive_regulation_of_macromolecule_metabolic_process	GO:0010604	13	0.45	3.65E-02
protein_localization_to_cell_periphery	GO:1990778	5	6.48	4.12E-02
regulation_of_DNA-binding_transcription_factor_activity	GO:0051090	4	9.07	4.24E-02
indoleacetic_acid_metabolic_process	GO:0009683	4	9.07	4.25E-02
nitrogen_compound_metabolic_process	GO:0006807	267	1.19	4.34E-02
organic_substance_biosynthetic_process	GO:1901576	129	1.31	4.37E-02
positive_regulation_of_DNA-binding_transcription_factor_activity	GO:0051091	3	16.33	4.43E-02
indolebutyric_acid_metabolic_process	GO:0080024	3	16.33	4.45E-02
positive_regulation_of_secondary_metabolite_biosynthetic_process	GO:1900378	3	16.33	4.46E-02
basic_amino_acid_transport	GO:0015802	3	16.33	4.48E-02
cellular_response_to_DNA_damage_stimulus	GO:0006974	3	0.23	4.49E-02
purine_nucleoside_triphosphate_biosynthetic_process	GO:0009145	7	4.23	4.65E-02
cellular_response_to_reactive_oxygen_species	GO:0034614	6	4.95	4.71E-02
cellular_response_to_amino_acid_stimulus	GO:0071230	5	6.19	4.72E-02
response_to_amino_acid	GO:0043200	6	4.95	4.73E-02
organic_substance_transport	GO:0071702	57	1.52	4.84E-02
