## Supplementary material for "A ppGpp-mediated brake on photosynthesis is required for acclimation to nitrogen limitation in Arabidopsis": R scripts: organelle_chloro.xlsx

### Sheet: Sheet 1
id	name	treatment	logFC	padj
ATCG00010.1	TRNH	OXRSH1WTN50	1.358	5.76303e-17
ATCG00020.1	PSBA	OXRSH1WTN50	1.628	4.27038e-06
ATCG00030.1	TRNK	OXRSH1WTN50	1.01	1.18694e-12
ATCG00040.1	MATK	OXRSH1WTN50	1.558	2.00108e-14
ATCG00050.1	RPS16	OXRSH1WTN50	2.095	1.99296e-40
ATCG00060.1	TRNQ	OXRSH1WTN50	1.157	0.0731144
ATCG00065.1	RPS12, RPS12A	OXRSH1WTN50	1.195	3.09377e-15
ATCG00070.1	PSBK	OXRSH1WTN50	1.665	1.75694e-20
ATCG00080.1	PSBI	OXRSH1WTN50	1.747	1.37387e-16
ATCG00090.1	TRNS.1	OXRSH1WTN50	1.015	3.9239e-11
ATCG00100.1	TRNG.1	OXRSH1WTN50	1.948	1.92587e-26
ATCG00110.1	TRNR.1	OXRSH1WTN50	1.626	0.00563103
ATCG00120.1	ATPA	OXRSH1WTN50	1.137	9.64434e-07
ATCG00130.1	ATPF	OXRSH1WTN50	1.451	1.00883e-12
ATCG00140.1	ATPH	OXRSH1WTN50	1.598	7.4396e-16
ATCG00150.1	ATPI	OXRSH1WTN50	1.423	2.06834e-16
ATCG00160.1	RPS2	OXRSH1WTN50	1.458	1.58512e-13
ATCG00170.1	RPOC2	OXRSH1WTN50	1.441	1.94605e-07
ATCG00180.1	RPOC1	OXRSH1WTN50	1.224	8.03391e-11
ATCG00190.1	RPOB	OXRSH1WTN50	1.214	1.80173e-08
ATCG00200.1	TRNC	OXRSH1WTN50	0.629	0.00164053
ATCG00210.1	YCF6	OXRSH1WTN50	2.335	4.96249e-34
ATCG00220.1	PSBM	OXRSH1WTN50	1.421	6.28433e-06
ATCG00230.1	TRND	OXRSH1WTN50	0.987	0.0104714
ATCG00240.1	TRNY	OXRSH1WTN50	1.571	0.0127115
ATCG00250.1	TRNE	OXRSH1WTN50	1.077	0.193224
ATCG00260.1	TRNT.1	OXRSH1WTN50	1.033	0.370366
ATCG00270.1	PSBD	OXRSH1WTN50	1.159	5.16807e-05
ATCG00280.1	PSBC	OXRSH1WTN50	1.373	3.90102e-08
ATCG00290.1	TRNS.2	OXRSH1WTN50	1.424	1.80173e-12
ATCG00300.1	YCF9	OXRSH1WTN50	1.675	8.68394e-19
ATCG00310.1	TRNG.2	OXRSH1WTN50	0.941	0.00379508
ATCG00320.1	TRNFM	OXRSH1WTN50	0.974	0.0198854
ATCG00330.1	RPS14	OXRSH1WTN50	1.241	2.22533e-07
ATCG00340.1	PSAB	OXRSH1WTN50	1.063	0.000419203
ATCG00350.1	PSAA	OXRSH1WTN50	1.022	0.000771809
ATCG00360.1	YCF3	OXRSH1WTN50	1.313	1.22451e-13
ATCG00370.1	TRNS.3	OXRSH1WTN50	1.029	7.31874e-07
ATCG00380.1	RPS4	OXRSH1WTN50	1.738	4.23819e-28
ATCG00390.1	TRNT.2	OXRSH1WTN50	1.169	0.097042
ATCG00400.1	TRNL.1	OXRSH1WTN50	1.51	1.32674e-15
ATCG00410.1	TRNF	OXRSH1WTN50	0.697	0.000225331
ATCG00420.1	NDHJ	OXRSH1WTN50	1.57	2.25345e-20
ATCG00430.1	PSBG	OXRSH1WTN50	1.476	7.47844e-16
ATCG00440.1	NDHC	OXRSH1WTN50	1.5	1.21798e-20
ATCG00450.1	TRNV.1	OXRSH1WTN50	1.808	6.14252e-31
ATCG00460.1	TRNM	OXRSH1WTN50	-0.172	0.845512
ATCG00470.1	ATPE	OXRSH1WTN50	1.399	1.75329e-16
ATCG00480.1	PB, ATPB	OXRSH1WTN50	1.276	2.37289e-10
ATCG00490.1	RBCL	OXRSH1WTN50	0.508	0.15558
ATCG00500.1	ACCD	OXRSH1WTN50	0.728	0.00017157
ATCG00510.1	PSAI	OXRSH1WTN50	1.683	6.92269e-16
ATCG00520.1	YCF4	OXRSH1WTN50	1.23	4.64538e-12
ATCG00530.1	YCF10	OXRSH1WTN50	1.388	1.68332e-14
ATCG00540.1	PETA	OXRSH1WTN50	1.372	4.37461e-13
ATCG00550.1	PSBJ	OXRSH1WTN50	1.387	4.91276e-12
ATCG00560.1	PSBL	OXRSH1WTN50	1.429	9.55009e-14
ATCG00570.1	PSBF	OXRSH1WTN50	1.403	8.63556e-15
ATCG00580.1	PSBE	OXRSH1WTN50	1.403	1.76029e-13
ATCG00590.1	ORF31	OXRSH1WTN50	2.36	1.51079e-15
ATCG00600.1	PETG	OXRSH1WTN50	2.247	1.57692e-23
ATCG00610.1	TRNW	OXRSH1WTN50	0.856	0.273131
ATCG00620.1	TRNP	OXRSH1WTN50	0.908	0.0350689
ATCG00630.1	PSAJ	OXRSH1WTN50	2.15	2.16735e-25
ATCG00640.1	RPL33	OXRSH1WTN50	1.081	2.85928e-12
ATCG00650.1	RPS18	OXRSH1WTN50	1.334	2.86602e-11
ATCG00660.1	RPL20	OXRSH1WTN50	1.457	6.66313e-18
ATCG00670.1	PCLPP, CLPP1	OXRSH1WTN50	1.112	2.42055e-06
ATCG00680.1	PSBB	OXRSH1WTN50	0.777	0.00156879
ATCG00690.1	PSBT, PSBTC	OXRSH1WTN50	0.939	1.2814e-05
ATCG00700.1	PSBN	OXRSH1WTN50	1.681	6.34879e-13
ATCG00710.1	PSBH	OXRSH1WTN50	1.023	3.96793e-08
ATCG00720.1	PETB	OXRSH1WTN50	1.165	1.92725e-07
ATCG00730.1	PETD	OXRSH1WTN50	1.343	6.0327e-10
ATCG00740.1	RPOA	OXRSH1WTN50	1.433	2.9823e-13
ATCG00750.1	RPS11	OXRSH1WTN50	1.35	1.70181e-12
ATCG00760.1	RPL36	OXRSH1WTN50	1.434	1.26832e-19
ATCG00770.1	RPS8	OXRSH1WTN50	1.358	1.02288e-12
ATCG00780.1	RPL14	OXRSH1WTN50	1.459	1.31593e-17
ATCG00790.1	RPL16	OXRSH1WTN50	1.307	3.23709e-15
ATCG00800.1	-	OXRSH1WTN50	1.049	1.31341e-10
ATCG00810.1	RPL22	OXRSH1WTN50	1.051	1.1304e-11
ATCG00820.1	RPS19	OXRSH1WTN50	1.204	2.08244e-16
ATCG00830.1	RPL2.1	OXRSH1WTN50	1.159	3.96644e-15
ATCG00840.1	RPL23.1, RPL23	OXRSH1WTN50	1.399	3.18861e-22
ATCG00850.1	TRNI.1	OXRSH1WTN50	0.373	0.659604
ATCG00860.1	YCF2.1	OXRSH1WTN50	1.639	5.58333e-17
ATCG00870.1	ORF77.1	OXRSH1WTN50	2.623	2.16488e-48
ATCG00880.1	TRNL.2	OXRSH1WTN50	0.507	0.217459
ATCG00890.1	NDHB.1	OXRSH1WTN50	1.79	8.99481e-25
ATCG00900.1	RPS7, RPS7.1	OXRSH1WTN50	1.242	9.06751e-19
ATCG00905.1	RPS12, RPS12C	OXRSH1WTN50	1.256	9.4728e-18
ATCG00910.1	TRNV.2	OXRSH1WTN50	1.222	0.0678302
ATCG00930.1	TRNI.2	OXRSH1WTN50	1.01	1.21932e-05
ATCG00940.1	TRNA.1	OXRSH1WTN50	1.013	1.68155e-06
ATCG00960.1	RRN4.5S.1	OXRSH1WTN50	2.091	0.490944
ATCG00980.1	TRNR.2	OXRSH1WTN50	0.443	0.903136
ATCG00990.1	TRNN.1	OXRSH1WTN50	0.807	0.0132429
ATCG01000.1	YCF1.1	OXRSH1WTN50	1.413	1.47565e-23
ATCG01010.1	NDHF	OXRSH1WTN50	1.354	1.3988e-12
ATCG01020.1	RPL32	OXRSH1WTN50	2.746	1.31907e-35
ATCG01030.1	TRNL.3	OXRSH1WTN50	1.338	0.103434
ATCG01040.1	YCF5	OXRSH1WTN50	1.788	2.12795e-20
ATCG01050.1	NDHD	OXRSH1WTN50	1.521	1.02194e-12
ATCG01060.1	PSAC	OXRSH1WTN50	1.403	7.19213e-14
ATCG01070.1	NDHE	OXRSH1WTN50	1.378	1.75329e-16
ATCG01080.1	NDHG	OXRSH1WTN50	1.312	8.7977e-14
ATCG01090.1	NDHI	OXRSH1WTN50	0.91	4.16691e-07
ATCG01100.1	NDHA	OXRSH1WTN50	0.764	0.000137554
ATCG01110.1	NDHH	OXRSH1WTN50	1.337	2.41784e-12
ATCG01120.1	RPS15	OXRSH1WTN50	1.75	1.8916e-31
ATCG01130.1	YCF1.2, TIC214	OXRSH1WTN50	1.713	1.26832e-19
ATCG01140.1	TRNN.2	OXRSH1WTN50	0.762	0.0200097
ATCG01150.1	TRNR.3	OXRSH1WTN50	0.72	0.916632
ATCG01170.1	RRN4.5S.2	OXRSH1WTN50	2.091	0.490944
ATCG01190.1	TRNA.2	OXRSH1WTN50	1.03	8.04905e-05
ATCG01200.1	TRNI.3	OXRSH1WTN50	1.031	6.13191e-08
ATCG01220.1	TRNV.3	OXRSH1WTN50	1.282	0.0239433
ATCG01230.1	RPS12B, RPS12	OXRSH1WTN50	1.239	2.45281e-17
ATCG01240.1	RPS7.2	OXRSH1WTN50	1.309	3.03659e-21
ATCG01250.1	NDHB.2	OXRSH1WTN50	1.77	4.98545e-25
ATCG01260.1	TRNL.4	OXRSH1WTN50	1.103	0.000923757
ATCG01270.1	ORF77.2	OXRSH1WTN50	2.56	2.33543e-44
ATCG01280.1	YCF2.2	OXRSH1WTN50	1.668	7.85383e-18
ATCG01290.1	TRNI.4	OXRSH1WTN50	0.455	0.625025
ATCG01300.1	RPL23.2	OXRSH1WTN50	1.35	3.04367e-22
ATCG01310.1	RPL2.2	OXRSH1WTN50	1.146	9.16153e-15
ATCG00010.1	TRNH	OXRSH1WTMS2	0.204	0.409921
ATCG00020.1	PSBA	OXRSH1WTMS2	0.243	0.769906
ATCG00030.1	TRNK	OXRSH1WTMS2	0.401	2.33405e-07
ATCG00040.1	MATK	OXRSH1WTMS2	0.501	0.000202959
ATCG00050.1	RPS16	OXRSH1WTMS2	0.453	3.73832e-11
ATCG00060.1	TRNQ	OXRSH1WTMS2	0.386	0.436866
ATCG00065.1	RPS12, RPS12A	OXRSH1WTMS2	0.092	0.782031
ATCG00070.1	PSBK	OXRSH1WTMS2	0.289	0.0214173
ATCG00080.1	PSBI	OXRSH1WTMS2	0.683	3.65796e-16
ATCG00090.1	TRNS.1	OXRSH1WTMS2	0.497	0.309316
ATCG00100.1	TRNG.1	OXRSH1WTMS2	0.254	0.0540921
ATCG00110.1	TRNR.1	OXRSH1WTMS2	0.104	0.917597
ATCG00120.1	ATPA	OXRSH1WTMS2	-0.012	0.985245
ATCG00130.1	ATPF	OXRSH1WTMS2	0.128	0.820953
ATCG00140.1	ATPH	OXRSH1WTMS2	0.134	0.81306
ATCG00150.1	ATPI	OXRSH1WTMS2	0.172	0.666475
ATCG00160.1	RPS2	OXRSH1WTMS2	0.062	0.856042
ATCG00170.1	RPOC2	OXRSH1WTMS2	0.03	0.969038
ATCG00180.1	RPOC1	OXRSH1WTMS2	0.032	0.959705
ATCG00190.1	RPOB	OXRSH1WTMS2	0.081	0.856042
ATCG00200.1	TRNC	OXRSH1WTMS2	0.349	2.42989e-05
ATCG00210.1	YCF6	OXRSH1WTMS2	0.141	0.761041
ATCG00220.1	PSBM	OXRSH1WTMS2	0.775	2.6911e-15
ATCG00230.1	TRND	OXRSH1WTMS2	0.411	0.142279
ATCG00240.1	TRNY	OXRSH1WTMS2	-0.209	0.856042
ATCG00250.1	TRNE	OXRSH1WTMS2	0.437	0.904227
ATCG00260.1	TRNT.1	OXRSH1WTMS2	0.649	0.0927983
ATCG00270.1	PSBD	OXRSH1WTMS2	0.119	0.820953
ATCG00280.1	PSBC	OXRSH1WTMS2	0.126	0.820953
ATCG00290.1	TRNS.2	OXRSH1WTMS2	0.379	0.419449
ATCG00300.1	YCF9	OXRSH1WTMS2	0.23	0.124447
ATCG00310.1	TRNG.2	OXRSH1WTMS2	0.309	0.277943
ATCG00320.1	TRNFM	OXRSH1WTMS2	0.192	0.778089
ATCG00330.1	RPS14	OXRSH1WTMS2	0.2	0.617799
ATCG00340.1	PSAB	OXRSH1WTMS2	0.116	0.856042
ATCG00350.1	PSAA	OXRSH1WTMS2	0.125	0.837824
ATCG00360.1	YCF3	OXRSH1WTMS2	0.098	0.820953
ATCG00370.1	TRNS.3	OXRSH1WTMS2	0.266	0.0980801
ATCG00380.1	RPS4	OXRSH1WTMS2	0.232	0.107167
ATCG00390.1	TRNT.2	OXRSH1WTMS2	0.261	0.790368
ATCG00400.1	TRNL.1	OXRSH1WTMS2	0.291	0.0111973
ATCG00410.1	TRNF	OXRSH1WTMS2	0.296	0.000186808
ATCG00420.1	NDHJ	OXRSH1WTMS2	0.101	0.820953
ATCG00430.1	PSBG	OXRSH1WTMS2	0.13	0.779341
ATCG00440.1	NDHC	OXRSH1WTMS2	0.121	0.78264
ATCG00450.1	TRNV.1	OXRSH1WTMS2	0.292	0.000467647
ATCG00460.1	TRNM	OXRSH1WTMS2	0.108	0.948754
ATCG00470.1	ATPE	OXRSH1WTMS2	0.118	0.820953
ATCG00480.1	PB, ATPB	OXRSH1WTMS2	0.065	0.914545
ATCG00490.1	RBCL	OXRSH1WTMS2	0.234	0.76805
ATCG00500.1	ACCD	OXRSH1WTMS2	0.315	0.00275955
ATCG00510.1	PSAI	OXRSH1WTMS2	0.631	5.5472e-10
ATCG00520.1	YCF4	OXRSH1WTMS2	0.271	0.0643766
ATCG00530.1	YCF10	OXRSH1WTMS2	0.491	2.83018e-07
ATCG00540.1	PETA	OXRSH1WTMS2	0.269	0.16649
ATCG00550.1	PSBJ	OXRSH1WTMS2	0.309	0.0870577
ATCG00560.1	PSBL	OXRSH1WTMS2	0.257	0.145315
ATCG00570.1	PSBF	OXRSH1WTMS2	0.132	0.778089
ATCG00580.1	PSBE	OXRSH1WTMS2	0.141	0.778089
ATCG00590.1	ORF31	OXRSH1WTMS2	0.822	1.78344e-13
ATCG00600.1	PETG	OXRSH1WTMS2	0.548	5.65025e-12
ATCG00610.1	TRNW	OXRSH1WTMS2	0.24	0.818612
ATCG00620.1	TRNP	OXRSH1WTMS2	0.362	0.0540921
ATCG00630.1	PSAJ	OXRSH1WTMS2	0.304	0.0131416
ATCG00640.1	RPL33	OXRSH1WTMS2	0.318	6.70379e-05
ATCG00650.1	RPS18	OXRSH1WTMS2	0.438	2.76799e-06
ATCG00660.1	RPL20	OXRSH1WTMS2	0.199	0.152321
ATCG00670.1	PCLPP, CLPP1	OXRSH1WTMS2	0.199	0.489292
ATCG00680.1	PSBB	OXRSH1WTMS2	0.171	0.780509
ATCG00690.1	PSBT, PSBTC	OXRSH1WTMS2	0.658	2.61117e-15
ATCG00700.1	PSBN	OXRSH1WTMS2	0.157	0.525814
ATCG00710.1	PSBH	OXRSH1WTMS2	0.175	0.616432
ATCG00720.1	PETB	OXRSH1WTMS2	0.143	0.784003
ATCG00730.1	PETD	OXRSH1WTMS2	0.235	0.415828
ATCG00740.1	RPOA	OXRSH1WTMS2	0.139	0.702719
ATCG00750.1	RPS11	OXRSH1WTMS2	0.093	0.820953
ATCG00760.1	RPL36	OXRSH1WTMS2	0.211	0.1083
ATCG00770.1	RPS8	OXRSH1WTMS2	0.199	0.283055
ATCG00780.1	RPL14	OXRSH1WTMS2	0.216	0.266797
ATCG00790.1	RPL16	OXRSH1WTMS2	0.175	0.534329
ATCG00800.1	-	OXRSH1WTMS2	0.219	0.293919
ATCG00810.1	RPL22	OXRSH1WTMS2	0.176	0.461457
ATCG00820.1	RPS19	OXRSH1WTMS2	0.237	0.0676411
ATCG00830.1	RPL2.1	OXRSH1WTMS2	0.142	0.658915
ATCG00840.1	RPL23.1, RPL23	OXRSH1WTMS2	0.198	0.124008
ATCG00850.1	TRNI.1	OXRSH1WTMS2	0.299	0.778089
ATCG00860.1	YCF2.1	OXRSH1WTMS2	0.233	0.231979
ATCG00870.1	ORF77.1	OXRSH1WTMS2	0.55	2.77882e-10
ATCG00880.1	TRNL.2	OXRSH1WTMS2	0.591	0.0241214
ATCG00890.1	NDHB.1	OXRSH1WTMS2	0.142	0.721274
ATCG00900.1	RPS7, RPS7.1	OXRSH1WTMS2	0.054	0.856042
ATCG00905.1	RPS12, RPS12C	OXRSH1WTMS2	0.033	0.934797
ATCG00910.1	TRNV.2	OXRSH1WTMS2	0.042	0.977243
ATCG00930.1	TRNI.2	OXRSH1WTMS2	0.196	0.64599
ATCG00940.1	TRNA.1	OXRSH1WTMS2	0.044	0.945742
ATCG00960.1	RRN4.5S.1	OXRSH1WTMS2	-1.88	0.820953
ATCG00980.1	TRNR.2	OXRSH1WTMS2	-0.414	0.954257
ATCG00990.1	TRNN.1	OXRSH1WTMS2	0.55	3.31267e-11
ATCG01000.1	YCF1.1	OXRSH1WTMS2	0.181	0.304506
ATCG01010.1	NDHF	OXRSH1WTMS2	0.443	1.74909e-06
ATCG01020.1	RPL32	OXRSH1WTMS2	0.514	2.77882e-10
ATCG01030.1	TRNL.3	OXRSH1WTMS2	0.668	0.124008
ATCG01040.1	YCF5	OXRSH1WTMS2	0.469	6.41178e-10
ATCG01050.1	NDHD	OXRSH1WTMS2	0.267	0.119555
ATCG01060.1	PSAC	OXRSH1WTMS2	0.173	0.627888
ATCG01070.1	NDHE	OXRSH1WTMS2	0.376	2.74568e-05
ATCG01080.1	NDHG	OXRSH1WTMS2	0.325	0.00299532
ATCG01090.1	NDHI	OXRSH1WTMS2	0.16	0.528928
ATCG01100.1	NDHA	OXRSH1WTMS2	0.204	0.415828
ATCG01110.1	NDHH	OXRSH1WTMS2	0.092	0.820953
ATCG01120.1	RPS15	OXRSH1WTMS2	0.205	0.098612
ATCG01130.1	YCF1.2, TIC214	OXRSH1WTMS2	0.263	0.145823
ATCG01140.1	TRNN.2	OXRSH1WTMS2	0.551	2.61656e-12
ATCG01150.1	TRNR.3	OXRSH1WTMS2	0.202	0.980134
ATCG01170.1	RRN4.5S.2	OXRSH1WTMS2	-4.284	0.484596
ATCG01190.1	TRNA.2	OXRSH1WTMS2	0.051	0.933036
ATCG01200.1	TRNI.3	OXRSH1WTMS2	0.121	0.820953
ATCG01220.1	TRNV.3	OXRSH1WTMS2	0.376	0.485387
ATCG01230.1	RPS12B, RPS12	OXRSH1WTMS2	0.029	0.945278
ATCG01240.1	RPS7.2	OXRSH1WTMS2	0.014	0.978725
ATCG01250.1	NDHB.2	OXRSH1WTMS2	0.144	0.704548
ATCG01260.1	TRNL.4	OXRSH1WTMS2	0.576	0.00529956
ATCG01270.1	ORF77.2	OXRSH1WTMS2	0.55	5.5472e-10
ATCG01280.1	YCF2.2	OXRSH1WTMS2	0.248	0.179828
ATCG01290.1	TRNI.4	OXRSH1WTMS2	0.035	0.978725
ATCG01300.1	RPL23.2	OXRSH1WTMS2	0.168	0.273826
ATCG01310.1	RPL2.2	OXRSH1WTMS2	0.137	0.668026
ATCG00010.1	TRNH	WTN50MS2	-1.748	3.76766e-30
ATCG00020.1	PSBA	WTN50MS2	-0.193	0.563281
ATCG00030.1	TRNK	WTN50MS2	-3.592	4.04336e-119
ATCG00040.1	MATK	WTN50MS2	-4.133	2.46762e-78
ATCG00050.1	RPS16	WTN50MS2	-3.325	6.92795e-111
ATCG00060.1	TRNQ	WTN50MS2	-3.057	4.5715e-20
ATCG00065.1	RPS12, RPS12A	WTN50MS2	-1.555	5.68764e-26
ATCG00070.1	PSBK	WTN50MS2	-2.795	5.83007e-61
ATCG00080.1	PSBI	WTN50MS2	-2.91	2.12098e-81
ATCG00090.1	TRNS.1	WTN50MS2	-1.709	1.95191e-13
ATCG00100.1	TRNG.1	WTN50MS2	-3.254	1.80493e-82
ATCG00110.1	TRNR.1	WTN50MS2	-4.689	1.06179e-47
ATCG00120.1	ATPA	WTN50MS2	-3.011	1.99391e-35
ATCG00130.1	ATPF	WTN50MS2	-2.97	1.96646e-45
ATCG00140.1	ATPH	WTN50MS2	-2.622	2.39299e-38
ATCG00150.1	ATPI	WTN50MS2	-3.307	4.56113e-64
ATCG00160.1	RPS2	WTN50MS2	-4.254	5.24733e-77
ATCG00170.1	RPOC2	WTN50MS2	-4.361	1.44263e-45
ATCG00180.1	RPOC1	WTN50MS2	-3.485	1.21674e-55
ATCG00190.1	RPOB	WTN50MS2	-3.941	1.43571e-58
ATCG00200.1	TRNC	WTN50MS2	-2.35	1.20433e-55
ATCG00210.1	YCF6	WTN50MS2	-1.9	1.68323e-29
ATCG00220.1	PSBM	WTN50MS2	-1.177	7.71979e-10
ATCG00230.1	TRND	WTN50MS2	-2.793	1.11553e-27
ATCG00240.1	TRNY	WTN50MS2	-4.009	2.97862e-30
ATCG00250.1	TRNE	WTN50MS2	-0.162	0.826578
ATCG00260.1	TRNT.1	WTN50MS2	-4.036	3.17796e-19
ATCG00270.1	PSBD	WTN50MS2	-2.078	1.00392e-14
ATCG00280.1	PSBC	WTN50MS2	-2.356	3.86122e-22
ATCG00290.1	TRNS.2	WTN50MS2	-3.131	2.5858e-19
ATCG00300.1	YCF9	WTN50MS2	-3.797	1.60074e-62
ATCG00310.1	TRNG.2	WTN50MS2	-2.624	2.08812e-39
ATCG00320.1	TRNFM	WTN50MS2	-3.081	7.27968e-32
ATCG00330.1	RPS14	WTN50MS2	-2.576	1.17415e-25
ATCG00340.1	PSAB	WTN50MS2	-2.878	1.10706e-22
ATCG00350.1	PSAA	WTN50MS2	-2.735	4.72688e-21
ATCG00360.1	YCF3	WTN50MS2	-1.834	3.74816e-29
ATCG00370.1	TRNS.3	WTN50MS2	-2.645	4.43709e-58
ATCG00380.1	RPS4	WTN50MS2	-2.937	4.94044e-63
ATCG00390.1	TRNT.2	WTN50MS2	-3.801	5.31211e-25
ATCG00400.1	TRNL.1	WTN50MS2	-4.27	3.39431e-96
ATCG00410.1	TRNF	WTN50MS2	-2.078	9.86536e-43
ATCG00420.1	NDHJ	WTN50MS2	-2.566	1.08857e-48
ATCG00430.1	PSBG	WTN50MS2	-2.818	1.01925e-50
ATCG00440.1	NDHC	WTN50MS2	-2.912	5.87946e-63
ATCG00450.1	TRNV.1	WTN50MS2	-3.108	9.5508e-86
ATCG00460.1	TRNM	WTN50MS2	-1.577	3.83396e-06
ATCG00470.1	ATPE	WTN50MS2	-3.357	1.73704e-65
ATCG00480.1	PB, ATPB	WTN50MS2	-3.482	2.87948e-51
ATCG00490.1	RBCL	WTN50MS2	-3.392	1.58189e-30
ATCG00500.1	ACCD	WTN50MS2	-1.07	6.13085e-11
ATCG00510.1	PSAI	WTN50MS2	-1.441	2.60776e-19
ATCG00520.1	YCF4	WTN50MS2	-2.844	1.30155e-48
ATCG00530.1	YCF10	WTN50MS2	-2.914	2.92774e-58
ATCG00540.1	PETA	WTN50MS2	-3.035	4.33382e-47
ATCG00550.1	PSBJ	WTN50MS2	-2.32	4.76181e-31
ATCG00560.1	PSBL	WTN50MS2	-2.523	6.33179e-43
ATCG00570.1	PSBF	WTN50MS2	-2.599	4.63958e-46
ATCG00580.1	PSBE	WTN50MS2	-2.593	3.67843e-42
ATCG00590.1	ORF31	WTN50MS2	-2.05	3.92397e-32
ATCG00600.1	PETG	WTN50MS2	-2.129	1.97771e-42
ATCG00610.1	TRNW	WTN50MS2	-3.48	3.39298e-23
ATCG00620.1	TRNP	WTN50MS2	-3.455	4.20417e-51
ATCG00630.1	PSAJ	WTN50MS2	-2.063	3.63589e-32
ATCG00640.1	RPL33	WTN50MS2	-3.289	9.08151e-104
ATCG00650.1	RPS18	WTN50MS2	-3.027	8.47999e-96
ATCG00660.1	RPL20	WTN50MS2	-1.676	8.31635e-26
ATCG00670.1	PCLPP, CLPP1	WTN50MS2	-0.727	0.000189423
ATCG00680.1	PSBB	WTN50MS2	-2.819	2.06998e-31
ATCG00690.1	PSBT, PSBTC	WTN50MS2	-2.588	9.59136e-61
ATCG00700.1	PSBN	WTN50MS2	1.399	1.45995e-14
ATCG00710.1	PSBH	WTN50MS2	-2.684	8.167e-40
ATCG00720.1	PETB	WTN50MS2	-1.444	1.60366e-12
ATCG00730.1	PETD	WTN50MS2	-1.673	1.16844e-16
ATCG00740.1	RPOA	WTN50MS2	-3.699	2.63322e-69
ATCG00750.1	RPS11	WTN50MS2	-3.9	2.87484e-72
ATCG00760.1	RPL36	WTN50MS2	-3.96	4.79795e-92
ATCG00770.1	RPS8	WTN50MS2	-4.056	6.57121e-78
ATCG00780.1	RPL14	WTN50MS2	-4.433	3.19235e-86
ATCG00790.1	RPL16	WTN50MS2	-4.383	4.36954e-94
ATCG00800.1	-	WTN50MS2	-3.817	4.67399e-81
ATCG00810.1	RPL22	WTN50MS2	-3.983	5.50364e-99
ATCG00820.1	RPS19	WTN50MS2	-3.781	8.58114e-109
ATCG00830.1	RPL2.1	WTN50MS2	-3.38	1.40943e-85
ATCG00840.1	RPL23.1, RPL23	WTN50MS2	-4.014	1.62623e-125
ATCG00850.1	TRNI.1	WTN50MS2	-2.795	2.54032e-17
ATCG00860.1	YCF2.1	WTN50MS2	-3.61	1.30226e-55
ATCG00870.1	ORF77.1	WTN50MS2	-3.398	1.75655e-104
ATCG00880.1	TRNL.2	WTN50MS2	-1.331	7.7657e-06
ATCG00890.1	NDHB.1	WTN50MS2	-2.953	2.28429e-57
ATCG00900.1	RPS7, RPS7.1	WTN50MS2	-2.375	2.51618e-59
ATCG00905.1	RPS12, RPS12C	WTN50MS2	-2.411	4.11067e-56
ATCG00910.1	TRNV.2	WTN50MS2	-4.261	8.32745e-38
ATCG00930.1	TRNI.2	WTN50MS2	-4.633	1.03345e-71
ATCG00940.1	TRNA.1	WTN50MS2	-4.579	2.2317e-84
ATCG00960.1	RRN4.5S.1	WTN50MS2	-4.898	0.0100514
ATCG00980.1	TRNR.2	WTN50MS2	-2.389	0.0669945
ATCG00990.1	TRNN.1	WTN50MS2	-3.462	1.4745e-76
ATCG01000.1	YCF1.1	WTN50MS2	-3.52	8.47916e-126
ATCG01010.1	NDHF	WTN50MS2	-4.04	1.13016e-120
ATCG01020.1	RPL32	WTN50MS2	-2.382	1.4572e-45
ATCG01030.1	TRNL.3	WTN50MS2	-3.218	7.26854e-14
ATCG01040.1	YCF5	WTN50MS2	-2.795	2.87744e-68
ATCG01050.1	NDHD	WTN50MS2	-1.815	2.32079e-22
ATCG01060.1	PSAC	WTN50MS2	-2.404	2.0795e-39
ATCG01070.1	NDHE	WTN50MS2	-2.57	3.21476e-58
ATCG01080.1	NDHG	WTN50MS2	-2.584	5.26191e-53
ATCG01090.1	NDHI	WTN50MS2	-2.872	1.78351e-62
ATCG01100.1	NDHA	WTN50MS2	-2.929	5.67485e-51
ATCG01110.1	NDHH	WTN50MS2	-3.555	2.59771e-61
ATCG01120.1	RPS15	WTN50MS2	-3.521	3.60989e-96
ATCG01130.1	YCF1.2, TIC214	WTN50MS2	-3.651	8.41229e-78
ATCG01140.1	TRNN.2	WTN50MS2	-3.29	4.36015e-59
ATCG01150.1	TRNR.3	WTN50MS2	-2.095	0.188603
ATCG01170.1	RRN4.5S.2	WTN50MS2	-5.265	0.00157673
ATCG01190.1	TRNA.2	WTN50MS2	-4.682	2.05251e-61
ATCG01200.1	TRNI.3	WTN50MS2	-4.323	2.88432e-69
ATCG01220.1	TRNV.3	WTN50MS2	-3.716	5.83333e-29
ATCG01230.1	RPS12B, RPS12	WTN50MS2	-2.421	5.14645e-53
ATCG01240.1	RPS7.2	WTN50MS2	-2.449	8.4393e-59
ATCG01250.1	NDHB.2	WTN50MS2	-2.931	2.60739e-58
ATCG01260.1	TRNL.4	WTN50MS2	-1.862	1.36262e-10
ATCG01270.1	ORF77.2	WTN50MS2	-3.415	1.73746e-102
ATCG01280.1	YCF2.2	WTN50MS2	-3.611	4.47168e-56
ATCG01290.1	TRNI.4	WTN50MS2	-3.578	1.88538e-25
ATCG01300.1	RPL23.2	WTN50MS2	-3.988	9.02518e-130
ATCG01310.1	RPL2.2	WTN50MS2	-3.356	1.92898e-84
