## Supplementary material for "A ppGpp-mediated brake on photosynthesis is required for acclimation to nitrogen limitation in Arabidopsis": R scripts: organelle_mito.xlsx

### Sheet: summary
id	name	treatment	logFC	padj
ATMG09980.1		MS2	-0.335	0.95372
ATMG09960.1		MS2	1.442	0.86193
ATMG09950.1		MS2	-0.283	0.866305
ATMG09740.1		MS2	-0.091	0.976075
ATMG09730.1		MS2	0.025	0.980307
ATMG09450.1		MS2	0.062	0.961101
ATMG01410.1	ORF204	MS2	0.005	0.994582
ATMG01400.1	ORF105B	MS2	-0.098	0.977486
ATMG01390.1	RRN18	MS2	-0.126	0.820953
ATMG01380.1	RRN5	MS2	1.671	0.00326566
ATMG01370.1	ORF111D	MS2	0.056	0.976653
ATMG01360.1	COX1	MS2	0.035	0.952085
ATMG01350.1	ORF145C	MS2	0.065	0.900232
ATMG01340.1	TRNM.2	MS2	-0.286	0.894378
ATMG01330.1	ORF107H	MS2	-0.123	0.778089
ATMG01320.1	NAD2B, NAD2, NAD2.2	MS2	0.087	0.820953
ATMG01310.1	ORF136B	MS2	0.321	0.976852
ATMG01300.1	ORF136A	MS2	-0.048	0.995637
ATMG01290.1	ORF111C	MS2	1.069	0.853045
ATMG01280.1	ORF291	MS2	0.011	0.980792
ATMG01275.1	ND1, NAD1, NAD1A	MS2	-0.009	0.985286
ATMG01270.1	RPS7	MS2	0.026	0.977321
ATMG01260.1	ORF205	MS2	0.108	0.959705
ATMG01250.1	ORF102	MS2	-0.052	0.985286
ATMG01240.1	ORF100C	MS2	-0.115	0.919971
ATMG01230.1	ORF145B	MS2	-0.074	0.98169
ATMG01220.1	ORF113	MS2	0.067	0.856042
ATMG01210.1	ORF101B	MS2	-0.113	0.80522
ATMG01200.1	ORF294	MS2	-0.026	0.959368
ATMG01190.1	ATP1	MS2	0.011	0.982414
ATMG01180.1	ORF111B	MS2	-0.08	0.974834
ATMG01170.1	ATP6-2	MS2	0.097	0.797763
ATMG01160.1	TRNS.5	MS2	1.261	0.847157
ATMG01150.1	ORF106G	MS2	-0.339	0.856042
ATMG01140.1	ORF152B	MS2	-0.19	0.921589
ATMG01130.1	ORF106F	MS2	-0.026	0.965518
ATMG01120.1	NAD1, NAD1B	MS2	-0.013	0.978725
ATMG01110.1	ORF251	MS2	-0.101	0.941773
ATMG01100.1	ORF105A	MS2	0.022	0.989239
ATMG01090.1	ORF262	MS2	-0.138	0.613614
ATMG01080.1	ATP9	MS2	0.022	0.973375
ATMG01070.1	TRND	MS2	0.196	0.91694
ATMG01060.1	ORF107G	MS2	0.184	0.856042
ATMG01050.1	ORF159	MS2	-0.206	0.856042
ATMG01040.1	ORF107F	MS2	-0.044	0.969038
ATMG01030.1	ORF106E	MS2	-0.148	0.974536
ATMG01020.1	ORF153B	MS2	0.109	0.839723
ATMG01010.1	ORF118	MS2	-0.057	0.926825
ATMG01000.1	ORF114	MS2	-0.153	0.534329
ATMG00990.1	NAD3	MS2	0.094	0.820953
ATMG00980.1	RPSL2	MS2	0.017	0.978725
ATMG00970.1	ORF117	MS2	-0.026	0.980815
ATMG00960.1	CCB203	MS2	-0.205	0.666475
ATMG00950.1	TRNQ	MS2	-0.255	0.963613
ATMG00940.1	ORF164	MS2	0.005	0.995614
ATMG00930.1	TRNW	MS2	0.579	0.69781
ATMG00920.1	ORF215B	MS2	-0.033	0.976605
ATMG00910.1	ORF215A	MS2	0.253	0.856042
ATMG00900.1	ABCI3, CCB256	MS2	0.123	0.778089
ATMG00890.1	ORF106D	MS2	-0.05	0.98169
ATMG00880.1	ORF187	MS2	-0.228	0.925919
ATMG00870.1	ORF184	MS2	-0.051	0.979811
ATMG00860.1	ORF158	MS2	-0.262	0.940546
ATMG00850.1	ORF107E	MS2	-1	0.820953
ATMG00840.1	ORF121B	MS2	-0.095	0.96967
ATMG00830.1	CCB382	MS2	-0.069	0.856042
ATMG00820.1	ORF170	MS2	-0.152	0.949722
ATMG00810.1	ORF240B	MS2	-0.546	0.820953
ATMG00800.1	TRNE	MS2	-0.113	0.978725
ATMG00790.1	TRNY.3	MS2	-0.441	0.856042
ATMG00780.1	TRNS.4	MS2	-0.039	0.98169
ATMG00770.1	ORF100B	MS2	-0.817	0.820953
ATMG00760.1	ORF109B	MS2	-0.165	0.958711
ATMG00750.1	ORF119	MS2	0.441	0.797763
ATMG00740.1	ORF100A	MS2	-0.207	0.978725
ATMG00730.1	COX3	MS2	0.014	0.978725
ATMG00720.1	ORF107D	MS2	-0.589	0.791704
ATMG00710.1	ORF120	MS2	-0.267	0.856042
ATMG00700.1	TRNK.2	MS2	-0.361	0.876371
ATMG00690.1	ORF240A	MS2	-0.01	0.98169
ATMG00680.1	ORF122C	MS2	-2.477	0.820953
ATMG00670.1	ORF275	MS2	0.008	0.987289
ATMG00665.1	NAD5B, NAD5.2, NAD5	MS2	0	1
ATMG00660.1	ORF149	MS2	0.014	0.978725
ATMG00650.1	NAD4L	MS2	0.088	0.791704
ATMG00640.1	ORF25	MS2	-0.012	0.978725
ATMG00630.1	ORF110B	MS2	-0.129	0.887409
ATMG00620.1	ORF139B	MS2	0.047	0.977321
ATMG00610.1	ORF161	MS2	-0.058	0.909761
ATMG00600.1	ORF106C	MS2	-0.57	0.838771
ATMG00590.1	ORF313	MS2	-0.008	0.984867
ATMG00580.1	NAD4	MS2	0.152	0.64026
ATMG00570.1	ORFX	MS2	0.055	0.856042
ATMG00560.1	RPL2	MS2	0.016	0.977321
ATMG00550.1	ORF160	MS2	-1.33	0.764961
ATMG00540.1	ORF102B	MS2	0.106	0.977321
ATMG00530.1	ORF109	MS2	-0.135	0.893133
ATMG00520.1	MATR	MS2	0.004	0.989771
ATMG00516.1	NAD1, NAD1C	MS2	0.054	0.856042
ATMG00513.1	NAD5A, NAD5, NAD5.1	MS2	0.064	0.856042
ATMG00510.1	NAD7	MS2	-0.044	0.919971
ATMG00500.1	ORF141	MS2	-0.156	0.676538
ATMG00490.1	ORF107C	MS2	-0.18	0.598067
ATMG00480.1	ATP8, ORFB	MS2	0.105	0.766971
ATMG00470.1	ORF122A	MS2	-0.692	0.778089
ATMG00460.1	TRNI	MS2	0.036	0.98868
ATMG00450.1	ORF106B	MS2	-0.331	0.676749
ATMG00440.1	ORF152A	MS2	-0.041	0.984556
ATMG00430.1	ORF106A	MS2	-0.008	0.99635
ATMG00420.1	TRNS.3	MS2	1.675	0.830065
ATMG00410.1	ATP6, ATP6-1	MS2	0.098	0.81306
ATMG00400.1	ORF157	MS2	-0.17	0.928826
ATMG00390.1	TRNY.2	MS2	-0.319	0.856042
ATMG00380.1	TRNN	MS2	0.402	0.0960756
ATMG00370.1	ORF199	MS2	0.146	0.773528
ATMG00360.1	TRNC	MS2	0.011	0.992849
ATMG00350.1	TRNP	MS2	-0.701	0.76805
ATMG00340.1	TRNY.1	MS2	-0.4	0.856042
ATMG00330.1	TRNS.2	MS2	0.303	0.820953
ATMG00320.1	ORF127	MS2	-0.046	0.980124
ATMG00310.1	ORF154	MS2	-0.218	0.855783
ATMG00300.1	ORF145A	MS2	0.09	0.945119
ATMG00290.1	RPS4	MS2	-0.045	0.887605
ATMG00285.1	NAD2, NAD2A, NAD2.1	MS2	0.118	0.766971
ATMG00280.1	ORF110A	MS2	0.231	0.422232
ATMG00270.1	NAD6	MS2	0.11	0.778089
ATMG00260.1	ORF101A	MS2	-0.035	0.987516
ATMG00250.1	TRNM.1	MS2	0.486	0.856042
ATMG00240.1	ORF111A	MS2	-0.672	0.74628
ATMG00230.1	TRNS.1	MS2	0.244	0.623347
ATMG00220.1	COB	MS2	0.048	0.887165
ATMG00210.1	RPL5	MS2	0.061	0.856042
ATMG00200.1	ORF107B	MS2	0.074	0.989771
ATMG00190.1	TRNG	MS2	0.302	0.856042
ATMG00180.1	CCB452	MS2	0.077	0.820953
ATMG00170.1	ORF139A	MS2	-0.107	0.907605
ATMG00160.1	COX2	MS2	0.085	0.820953
ATMG00150.1	ORF116	MS2	0.179	0.945193
ATMG00140.1	ORF167	MS2	-0.577	0.531541
ATMG00130.1	ORF121A	MS2	-0.037	0.980939
ATMG00120.1	ORF143	MS2	-0.106	0.977321
ATMG00110.1	ABCI2, CCB206	MS2	0.19	0.231979
ATMG00100.1	TRNK.1	MS2	0.066	0.981092
ATMG00090.1	-	MS2	-0.019	0.977321
ATMG00080.1	RPL16	MS2	-0.037	0.919971
ATMG00070.1	NAD9	MS2	0.102	0.778089
ATMG00060.1	NAD5C, NAD5.3, NAD5	MS2	0.067	0.856042
ATMG00050.1	ORF131	MS2	-0.419	0.820953
ATMG00040.1	ORF315	MS2	-0.004	0.990731
ATMG00030.1	ORF107A	MS2	0.487	0.856042
ATMG00020.1	RRN26	MS2	0.726	0.322403
ATMG00010.1	ORF153A	MS2	0.038	0.98169
ATMG09980.1		N50	0.204	0.794477
ATMG09960.1		N50	-2.204	0.352871
ATMG09950.1		N50	-0.095	0.905612
ATMG09740.1		N50	0.159	0.714298
ATMG09730.1		N50	0.106	0.744323
ATMG09450.1		N50	0.227	0.428123
ATMG01410.1	ORF204	N50	0.21	0.579397
ATMG01400.1	ORF105B	N50	0.202	0.849099
ATMG01390.1	RRN18	N50	0.136	0.647829
ATMG01380.1	RRN5	N50	1.4	0.110988
ATMG01370.1	ORF111D	N50	0.021	0.97054
ATMG01360.1	COX1	N50	0.18	0.639205
ATMG01350.1	ORF145C	N50	-0.008	0.979173
ATMG01340.1	TRNM.2	N50	0.358	0.565606
ATMG01330.1	ORF107H	N50	-0.139	0.653605
ATMG01320.1	NAD2B, NAD2, NAD2.2	N50	0.083	0.797289
ATMG01310.1	ORF136B	N50	-1.51	0.639205
ATMG01300.1	ORF136A	N50	0.785	0.626953
ATMG01290.1	ORF111C	N50	-0.155	0.942171
ATMG01280.1	ORF291	N50	0.187	0.513469
ATMG01275.1	ND1, NAD1, NAD1A	N50	0.086	0.752671
ATMG01270.1	RPS7	N50	0.034	0.923662
ATMG01260.1	ORF205	N50	0.143	0.84566
ATMG01250.1	ORF102	N50	-0.666	0.501598
ATMG01240.1	ORF100C	N50	-0.372	0.403779
ATMG01230.1	ORF145B	N50	-0.259	0.814239
ATMG01220.1	ORF113	N50	0.358	0.0528008
ATMG01210.1	ORF101B	N50	0.349	0.0611231
ATMG01200.1	ORF294	N50	0.228	0.39608
ATMG01190.1	ATP1	N50	0.168	0.628676
ATMG01180.1	ORF111B	N50	-0.059	0.938086
ATMG01170.1	ATP6-2	N50	0.226	0.513654
ATMG01160.1	TRNS.5	N50	1.625	0.352444
ATMG01150.1	ORF106G	N50	0.668	0.471204
ATMG01140.1	ORF152B	N50	-0.568	0.458289
ATMG01130.1	ORF106F	N50	-0.017	0.958736
ATMG01120.1	NAD1, NAD1B	N50	0.148	0.584568
ATMG01110.1	ORF251	N50	-0.201	0.679023
ATMG01100.1	ORF105A	N50	-0.337	0.627466
ATMG01090.1	ORF262	N50	0.313	0.132648
ATMG01080.1	ATP9	N50	0.271	0.477108
ATMG01070.1	TRND	N50	0.438	0.774702
ATMG01060.1	ORF107G	N50	-0.163	0.768392
ATMG01050.1	ORF159	N50	-0.277	0.626604
ATMG01040.1	ORF107F	N50	0.136	0.656461
ATMG01030.1	ORF106E	N50	-0.538	0.58971
ATMG01020.1	ORF153B	N50	-0.092	0.76364
ATMG01010.1	ORF118	N50	-0.085	0.788541
ATMG01000.1	ORF114	N50	-0.113	0.653605
ATMG00990.1	NAD3	N50	0.122	0.639205
ATMG00980.1	RPSL2	N50	-0.023	0.94015
ATMG00970.1	ORF117	N50	-0.15	0.705669
ATMG00960.1	CCB203	N50	0.142	0.62874
ATMG00950.1	TRNQ	N50	0.515	0.549384
ATMG00940.1	ORF164	N50	-0.211	0.620117
ATMG00930.1	TRNW	N50	-0.054	0.975737
ATMG00920.1	ORF215B	N50	0.082	0.826306
ATMG00910.1	ORF215A	N50	-0.45	0.29715
ATMG00900.1	ABCI3, CCB256	N50	0.1	0.704834
ATMG00890.1	ORF106D	N50	0.136	0.842246
ATMG00880.1	ORF187	N50	-0.739	0.421014
ATMG00870.1	ORF184	N50	-1.17	0.095722
ATMG00860.1	ORF158	N50	0.32	0.851744
ATMG00850.1	ORF107E	N50	-1.132	0.44326
ATMG00840.1	ORF121B	N50	-1.839	0.0163481
ATMG00830.1	CCB382	N50	-0.096	0.729195
ATMG00820.1	ORF170	N50	0.006	0.995923
ATMG00810.1	ORF240B	N50	-0.064	0.960373
ATMG00800.1	TRNE	N50	0.437	0.490944
ATMG00790.1	TRNY.3	N50	0.455	0.375768
ATMG00780.1	TRNS.4	N50	0.203	0.605325
ATMG00770.1	ORF100B	N50	0.197	0.944093
ATMG00760.1	ORF109B	N50	-1.075	0.217751
ATMG00750.1	ORF119	N50	-0.36	0.732938
ATMG00740.1	ORF100A	N50	-4.216	0.103531
ATMG00730.1	COX3	N50	0.161	0.6483
ATMG00720.1	ORF107D	N50	-0.026	0.982645
ATMG00710.1	ORF120	N50	-0.38	0.56965
ATMG00700.1	TRNK.2	N50	-0.203	0.81699
ATMG00690.1	ORF240A	N50	0.289	0.369976
ATMG00680.1	ORF122C	N50	-1.631	0.620117
ATMG00670.1	ORF275	N50	0.129	0.620117
ATMG00665.1	NAD5B, NAD5.2, NAD5	N50	0	1
ATMG00660.1	ORF149	N50	0.034	0.9206
ATMG00650.1	NAD4L	N50	0.132	0.674824
ATMG00640.1	ORF25	N50	0.076	0.825328
ATMG00630.1	ORF110B	N50	0.077	0.913984
ATMG00620.1	ORF139B	N50	-0.08	0.908727
ATMG00610.1	ORF161	N50	0.32	0.179773
ATMG00600.1	ORF106C	N50	0.204	0.876548
ATMG00590.1	ORF313	N50	0.077	0.797613
ATMG00580.1	NAD4	N50	0.165	0.658865
ATMG00570.1	ORFX	N50	0.107	0.721326
ATMG00560.1	RPL2	N50	0.222	0.478644
ATMG00550.1	ORF160	N50	0.661	0.620117
ATMG00540.1	ORF102B	N50	0.09	0.933255
ATMG00530.1	ORF109	N50	0.083	0.866186
ATMG00520.1	MATR	N50	-0.049	0.888838
ATMG00516.1	NAD1, NAD1C	N50	0.201	0.514403
ATMG00513.1	NAD5A, NAD5, NAD5.1	N50	-0.01	0.980529
ATMG00510.1	NAD7	N50	0.11	0.758241
ATMG00500.1	ORF141	N50	-0.106	0.788619
ATMG00490.1	ORF107C	N50	-0.279	0.429595
ATMG00480.1	ATP8, ORFB	N50	0.135	0.724852
ATMG00470.1	ORF122A	N50	-0.285	0.756824
ATMG00460.1	TRNI	N50	0.142	0.875318
ATMG00450.1	ORF106B	N50	-0.179	0.732258
ATMG00440.1	ORF152A	N50	-0.242	0.801511
ATMG00430.1	ORF106A	N50	-0.331	0.78998
ATMG00420.1	TRNS.3	N50	-0.714	0.802266
ATMG00410.1	ATP6, ATP6-1	N50	0.182	0.620117
ATMG00400.1	ORF157	N50	-0.237	0.725969
ATMG00390.1	TRNY.2	N50	0.059	0.938086
ATMG00380.1	TRNN	N50	0.065	0.928857
ATMG00370.1	ORF199	N50	1.13	8.14028e-08
ATMG00360.1	TRNC	N50	0.442	0.229534
ATMG00350.1	TRNP	N50	0.327	0.525711
ATMG00340.1	TRNY.1	N50	-0.112	0.881186
ATMG00330.1	TRNS.2	N50	0.212	0.574796
ATMG00320.1	ORF127	N50	-0.644	0.130245
ATMG00310.1	ORF154	N50	-0.574	0.0777105
ATMG00300.1	ORF145A	N50	-0.53	0.194448
ATMG00290.1	RPS4	N50	-0.056	0.873566
ATMG00285.1	NAD2, NAD2A, NAD2.1	N50	0.005	0.989139
ATMG00280.1	ORF110A	N50	0.505	0.0144723
ATMG00270.1	NAD6	N50	0.197	0.618589
ATMG00260.1	ORF101A	N50	-0.024	0.981024
ATMG00250.1	TRNM.1	N50	0.043	0.956517
ATMG00240.1	ORF111A	N50	0.142	0.908789
ATMG00230.1	TRNS.1	N50	0.913	0.00592179
ATMG00220.1	COB	N50	0.067	0.852878
ATMG00210.1	RPL5	N50	-0.038	0.920344
ATMG00200.1	ORF107B	N50	-0.776	0.728343
ATMG00190.1	TRNG	N50	-0.13	0.833031
ATMG00180.1	CCB452	N50	0.191	0.525711
ATMG00170.1	ORF139A	N50	-0.105	0.85763
ATMG00160.1	COX2	N50	0.181	0.639205
ATMG00150.1	ORF116	N50	-0.438	0.54397
ATMG00140.1	ORF167	N50	-0.453	0.506252
ATMG00130.1	ORF121A	N50	-0.117	0.875318
ATMG00120.1	ORF143	N50	0.081	0.934924
ATMG00110.1	ABCI2, CCB206	N50	0.158	0.612504
ATMG00100.1	TRNK.1	N50	0.036	0.97004
ATMG00090.1	-	N50	-0.086	0.800002
ATMG00080.1	RPL16	N50	0.066	0.837148
ATMG00070.1	NAD9	N50	0.023	0.957146
ATMG00060.1	NAD5C, NAD5.3, NAD5	N50	0.168	0.62874
ATMG00050.1	ORF131	N50	0.291	0.673186
ATMG00040.1	ORF315	N50	0.244	0.421353
ATMG00030.1	ORF107A	N50	0.442	0.723619
ATMG00020.1	RRN26	N50	0.652	0.243093
ATMG00010.1	ORF153A	N50	0.112	0.883523
ATMG09980.1		WT	1.421	0.00362488
ATMG09960.1		WT	2.086	0.126229
ATMG09950.1		WT	0.056	0.894465
ATMG09740.1		WT	0.974	0.00050661
ATMG09730.1		WT	0.681	0.000124588
ATMG09450.1		WT	0.618	0.00361973
ATMG01410.1	ORF204	WT	-0.006	0.983901
ATMG01400.1	ORF105B	WT	-0.782	0.110306
ATMG01390.1	RRN18	WT	0.278	0.117553
ATMG01380.1	RRN5	WT	-2.116	0.000498608
ATMG01370.1	ORF111D	WT	-0.45	0.156977
ATMG01360.1	COX1	WT	0.843	1.74386e-05
ATMG01350.1	ORF145C	WT	0.318	0.0348827
ATMG01340.1	TRNM.2	WT	0.199	0.678405
ATMG01330.1	ORF107H	WT	-0.26	0.193411
ATMG01320.1	NAD2B, NAD2, NAD2.2	WT	-0.003	0.986315
ATMG01310.1	ORF136B	WT	-2.344	0.133906
ATMG01300.1	ORF136A	WT	-0.124	0.93874
ATMG01290.1	ORF111C	WT	0.905	0.411998
ATMG01280.1	ORF291	WT	0.481	0.000567217
ATMG01275.1	ND1, NAD1, NAD1A	WT	0.302	0.0369486
ATMG01270.1	RPS7	WT	-0.186	0.247663
ATMG01260.1	ORF205	WT	-0.373	0.389497
ATMG01250.1	ORF102	WT	-0.545	0.290472
ATMG01240.1	ORF100C	WT	-0.911	0.00023862
ATMG01230.1	ORF145B	WT	-0.485	0.350741
ATMG01220.1	ORF113	WT	0.128	0.396137
ATMG01210.1	ORF101B	WT	0.062	0.697022
ATMG01200.1	ORF294	WT	-0.11	0.506083
ATMG01190.1	ATP1	WT	0.03	0.887791
ATMG01180.1	ORF111B	WT	-0.443	0.206391
ATMG01170.1	ATP6-2	WT	0.633	0.000200214
ATMG01160.1	TRNS.5	WT	-0.178	0.910357
ATMG01150.1	ORF106G	WT	-2.101	1.07482e-05
ATMG01140.1	ORF152B	WT	-0.773	0.049027
ATMG01130.1	ORF106F	WT	-0.418	0.00580341
ATMG01120.1	NAD1, NAD1B	WT	0.383	0.00788014
ATMG01110.1	ORF251	WT	-0.58	0.0293099
ATMG01100.1	ORF105A	WT	-0.655	0.0802853
ATMG01090.1	ORF262	WT	-0.21	0.14368
ATMG01080.1	ATP9	WT	0.79	3.28848e-05
ATMG01070.1	TRND	WT	-2.777	5.10927e-07
ATMG01060.1	ORF107G	WT	0.276	0.340361
ATMG01050.1	ORF159	WT	-0.482	0.117001
ATMG01040.1	ORF107F	WT	-0.161	0.404007
ATMG01030.1	ORF106E	WT	-0.14	0.835823
ATMG01020.1	ORF153B	WT	-0.453	0.00255999
ATMG01010.1	ORF118	WT	-0.605	0.000137714
ATMG01000.1	ORF114	WT	-0.118	0.469676
ATMG00990.1	NAD3	WT	0.063	0.691299
ATMG00980.1	RPSL2	WT	0.563	6.8264e-05
ATMG00970.1	ORF117	WT	-0.155	0.51492
ATMG00960.1	CCB203	WT	0.146	0.41457
ATMG00950.1	TRNQ	WT	0.762	0.277821
ATMG00940.1	ORF164	WT	0.282	0.290848
ATMG00930.1	TRNW	WT	-1.57	0.00705443
ATMG00920.1	ORF215B	WT	-0.009	0.960201
ATMG00910.1	ORF215A	WT	0.624	0.0364115
ATMG00900.1	ABCI3, CCB256	WT	0.507	0.000626738
ATMG00890.1	ORF106D	WT	0.239	0.533842
ATMG00880.1	ORF187	WT	-0.875	0.0548418
ATMG00870.1	ORF184	WT	-1.295	0.00100732
ATMG00860.1	ORF158	WT	-1.748	0.00858627
ATMG00850.1	ORF107E	WT	-0.468	0.513063
ATMG00840.1	ORF121B	WT	-1.34	0.00265101
ATMG00830.1	CCB382	WT	-1.086	1.58267e-12
ATMG00820.1	ORF170	WT	-1.682	0.000213893
ATMG00810.1	ORF240B	WT	-1.268	0.023565
ATMG00800.1	TRNE	WT	1.122	0.0260331
ATMG00790.1	TRNY.3	WT	0.764	0.0447087
ATMG00780.1	TRNS.4	WT	0.79	0.000887912
ATMG00770.1	ORF100B	WT	-2.588	0.00243597
ATMG00760.1	ORF109B	WT	-0.706	0.140614
ATMG00750.1	ORF119	WT	-1.271	0.0109446
ATMG00740.1	ORF100A	WT	-0.482	0.664686
ATMG00730.1	COX3	WT	0.671	0.000115648
ATMG00720.1	ORF107D	WT	-1.146	0.0106243
ATMG00710.1	ORF120	WT	-0.696	0.0893176
ATMG00700.1	TRNK.2	WT	0.316	0.538924
ATMG00690.1	ORF240A	WT	1.311	1.28225e-15
ATMG00680.1	ORF122C	WT	-0.921	0.604099
ATMG00670.1	ORF275	WT	0.082	0.587871
ATMG00665.1	NAD5B, NAD5.2, NAD5	WT	0	1
ATMG00660.1	ORF149	WT	0.211	0.155458
ATMG00650.1	NAD4L	WT	0.986	3.91966e-12
ATMG00640.1	ORF25	WT	0.67	8.03998e-06
ATMG00630.1	ORF110B	WT	-1.369	5.44065e-07
ATMG00620.1	ORF139B	WT	-1.134	1.47298e-05
ATMG00610.1	ORF161	WT	0.61	5.52924e-05
ATMG00600.1	ORF106C	WT	-0.856	0.116285
ATMG00590.1	ORF313	WT	0.906	5.36788e-12
ATMG00580.1	NAD4	WT	0.888	1.20481e-06
ATMG00570.1	ORFX	WT	0.738	9.32921e-08
ATMG00560.1	RPL2	WT	1.015	1.47398e-11
ATMG00550.1	ORF160	WT	-1.237	0.0839326
ATMG00540.1	ORF102B	WT	-0.828	0.13131
ATMG00530.1	ORF109	WT	-0.007	0.982586
ATMG00520.1	MATR	WT	-0.32	0.0518917
ATMG00516.1	NAD1, NAD1C	WT	0.908	5.76193e-09
ATMG00513.1	NAD5A, NAD5, NAD5.1	WT	0.271	0.12685
ATMG00510.1	NAD7	WT	0.538	0.00302719
ATMG00500.1	ORF141	WT	-0.962	5.35612e-06
ATMG00490.1	ORF107C	WT	-0.894	5.65453e-06
ATMG00480.1	ATP8, ORFB	WT	1.225	1.9289e-14
ATMG00470.1	ORF122A	WT	-0.598	0.185365
ATMG00460.1	TRNI	WT	0.352	0.395576
ATMG00450.1	ORF106B	WT	-1.284	1.46717e-07
ATMG00440.1	ORF152A	WT	-0.933	0.0323849
ATMG00430.1	ORF106A	WT	-1.449	0.0110782
ATMG00420.1	TRNS.3	WT	1.778	0.275335
ATMG00410.1	ATP6, ATP6-1	WT	0.669	0.000152492
ATMG00400.1	ORF157	WT	-0.51	0.139778
ATMG00390.1	TRNY.2	WT	0.091	0.825984
ATMG00380.1	TRNN	WT	-2.135	5.98558e-17
ATMG00370.1	ORF199	WT	-3.039	3.68499e-77
ATMG00360.1	TRNC	WT	0.498	0.143157
ATMG00350.1	TRNP	WT	0.53	0.23399
ATMG00340.1	TRNY.1	WT	1.025	0.0137712
ATMG00330.1	TRNS.2	WT	0.902	0.00120452
ATMG00320.1	ORF127	WT	0.173	0.608659
ATMG00310.1	ORF154	WT	-0.491	0.0486529
ATMG00300.1	ORF145A	WT	-0.522	0.0769525
ATMG00290.1	RPS4	WT	-0.872	2.83947e-08
ATMG00285.1	NAD2, NAD2A, NAD2.1	WT	-0.355	0.0189366
ATMG00280.1	ORF110A	WT	-3.428	9.85209e-62
ATMG00270.1	NAD6	WT	0.797	1.17168e-05
ATMG00260.1	ORF101A	WT	-0.549	0.165651
ATMG00250.1	TRNM.1	WT	1.565	0.00037701
ATMG00240.1	ORF111A	WT	-1.43	0.000564396
ATMG00230.1	TRNS.1	WT	-2.327	1.6203e-27
ATMG00220.1	COB	WT	0.362	0.0263363
ATMG00210.1	RPL5	WT	-0.201	0.22869
ATMG00200.1	ORF107B	WT	-0.128	0.916103
ATMG00190.1	TRNG	WT	1.346	1.20385e-05
ATMG00180.1	CCB452	WT	0.925	3.21374e-10
ATMG00170.1	ORF139A	WT	-1.277	5.22795e-08
ATMG00160.1	COX2	WT	1.165	2.57368e-10
ATMG00150.1	ORF116	WT	-0.081	0.87068
ATMG00140.1	ORF167	WT	-0.855	0.00703876
ATMG00130.1	ORF121A	WT	-1.181	6.57366e-05
ATMG00120.1	ORF143	WT	-0.227	0.660146
ATMG00110.1	ABCI2, CCB206	WT	0.852	5.04664e-09
ATMG00100.1	TRNK.1	WT	-0.169	0.749914
ATMG00090.1	-	WT	-0.839	1.13335e-06
ATMG00080.1	RPL16	WT	-0.538	0.000209063
ATMG00070.1	NAD9	WT	0.501	0.00163924
ATMG00060.1	NAD5C, NAD5.3, NAD5	WT	0.775	4.65996e-06
ATMG00050.1	ORF131	WT	-0.858	0.0404951
ATMG00040.1	ORF315	WT	0.722	1.75772e-06
ATMG00030.1	ORF107A	WT	-0.77	0.259587
ATMG00020.1	RRN26	WT	1.008	0.11672
ATMG00010.1	ORF153A	WT	-0.7	0.0423654
